# Seasonal and developmental stage changes in exudate carbohydrate content shape the kelp microbiome

**DOI:** 10.1101/2025.05.07.652744

**Authors:** Chance J. English, Meenakshi Manoj, Lillian C. Henderson, Keri Opalk, Craig A. Carlson

**Author notes:** Corresponding author: Chance J. English. **Author Contribution Statement**: CJE and CAC conceptualized the research. CJE collected material for and led the research. CJE, MM, LCH,and KO collected and analyzed data or performed laboratory measurements. CJE, MM, LCH,KO, and CAC contributed to interpreting the results and writing/editing the manuscript. CAC and CJE acquired funding for the research.

## Abstract

Photoautotrophs release a large amount of their fixed carbon as exudates, which shapes their immediate environment, including the composition of their microbiome. Here we evaluated the microbiome and exudate composition of *Macrocystis pyrifera* (giant kelp), a globally distributed foundation species, in response to seasonal nutrient availability and developmental stage. We combine 16S rRNA amplicon analysis of the giant kelp microbiome with carbohydrate monomer analysis of kelp exudates to examine microbe-exudate relationships. We found significant differences in the microbiome and exudate composition between seasons and developmental stages of giant kelp. Higher tissue-nitrogen content in the spring coincided with elevated amounts of glucosamine, a nitrogen-containing sugar, in giant kelp exudates, while senescence led to the shedding of mannuronic acid, an alginate indicator. The release of glucosamine and fucose-rich exudates was correlated with an increase in the relative abundance of bacteria within the Planctomycetota phylum, whereas mannuronic acid-rich exudates coincided with an increase in the relative abundance of members of the Flavobacteria and Gammaproteobacteria lineages. We investigated putative carbohydrate-microbe relationships by isolating a member of the Planctomycetota phylum from the surface of giant kelp. We demonstrate that the growth of this isolate on fucoidan and *N-*acetyl glucosamine, but not alginate reflects the observed relative abundance of this clade in the kelp microbiome in response to variable carbohydrate exudation. This suggests a key role of kelp mucilage carbohydrate composition in structuring its microbiome as has been observed for other organisms such as corals and within the human gut.
