## Supplemental Data 1 for "Seasonal and developmental stage changes in exudate carbohydrate content shape the kelp microbiome"

### Sheet: Sheet1
Kingdom	Phylum	Class	Order	Family	Genus	Mock Even (RA)	Mock Even Expected (RA)	Mock Staggered (RA)	Mock Staggered Expected (RA)
Archaea	Thermoplasmatota	Thermoplasmata	Marine Group II	NA	NA	0.0942433	0.045	0.0264879	0.01
Archaea	Crenarchaeota	Nitrososphaeria	Nitrosopumilales	Nitrosopumilaceae	Candidatus Nitrosopumilus	0.109214	0.045	0.0204889	0.01
Bacteria	Verrucomicrobiota	Verrucomicrobiae	Opitutales	Puniceicoccaceae	MB11C04 marine group	0.0394883	0.045	0.0176937	0.02
Bacteria	SAR324 clade(Marine group B)	NA	NA	NA	NA	0.0284506	0.045	0.0063418	0.01
Bacteria	Proteobacteria	Alphaproteobacteria	SAR11 clade	Clade I	Clade Ia	0	0.045	0.112623	0.25
Bacteria	Proteobacteria	Gammaproteobacteria	Pseudomonadales	SAR86 clade	NA	0.0706137	0.045	0.0993065	0.05
Bacteria	Proteobacteria	Alphaproteobacteria	Rhodobacterales	Rhodobacteraceae	Amylibacter	0.0343078	0.045	0.0893389	0.1
Bacteria	Proteobacteria	Alphaproteobacteria	SAR11 clade	Clade II	NA	0	0.045	0.0712628	0.1
Bacteria	Proteobacteria	Gammaproteobacteria	Pseudomonadales	Porticoccaceae	SAR92 clade	0.0585188	0.045	0.0505762	0.03
Bacteria	Proteobacteria	Alphaproteobacteria	Rhodobacterales	Rhodobacteraceae	Planktomarina	0.0278057	0.045	0.0430741	0.05
Bacteria	Proteobacteria	Alphaproteobacteria	Rhodobacterales	Rhodobacteraceae	Ascidiaceihabitans	0.0243379	0.045	0.0358226	0.05
Bacteria	Proteobacteria	Gammaproteobacteria	Pseudomonadales	Pseudohongiellaceae	Pseudohongiella	0.0479251	0.045	0.0328561	0.03
Bacteria	Proteobacteria	Gammaproteobacteria	Pseudomonadales	Halieaceae	NA	0.0610668	0.045	0.0289007	0.02
Bacteria	Proteobacteria	Alphaproteobacteria	Parvibaculales	PS1 clade	NA	0.056732	0.045	0.028136	0.02
Bacteria	Proteobacteria	Alphaproteobacteria	SAR11 clade	Deep	NA	0.0091875	0.045	0.00278195	0.01
Bacteria	Proteobacteria	Alphaproteobacteria	Puniceispirillales	SAR116 clade	Candidatus Puniceispirillum	0.00105725	0.045	0.000606492	0.02
Bacteria	Nitrospinota	Nitrospinia	Nitrospinales	Nitrospinaceae	LS-NOB	0.0820426	0.045	0.0149118	0.01
Bacteria	Marinimicrobia (SAR406 clade)	NA	NA	NA	NA	0.0420045	0.045	0.018498	0.02
Bacteria	Bacteroidota	Bacteroidia	Flavobacteriales	Flavobacteriaceae	Polaribacter	0.0610139	0.045	0.169515	0.1
Bacteria	Bacteroidota	Bacteroidia	Flavobacteriales	Flavobacteriaceae	NS5 marine group	0.0812391	0.045	0.10102	0.05
Bacteria	Bacteroidota	Bacteroidia	Flavobacteriales	Flavobacteriaceae	NS4 marine group	0.0150447	0.045	0.00781847	0.02
Bacteria	Actinobacteriota	Acidimicrobiia	Actinomarinales	Actinomarinaceae	Candidatus Actinomarina	0.0257652	0.045	0.0153337	0.02
