## Supplemental Data 2 for "Seasonal and developmental stage changes in exudate carbohydrate content shape the kelp microbiome"

### Sheet: Sheet1
Isolate	NCBI RefSeq ID	Accession Numbers
Planctomicrobium piriforme	NZ_FOQD01000041	GCF_900113665.1
Blastopirellula marina DSM 3645	NZ_CH672377	GCF_000153105.1
Pirellula B sp001610875	NZ_CP011272	GCF_001610875.1
Mariniblastus fucicola	NZ_LWSI01000001	GCF_001642875.1
Roseimaritima sediminicola	NZ_WIAD01000100	GCF_009618275.1
Roseimaritima ulvae	NZ_LWSJ01000001	GCF_001642915.1
Rubripirellula obstinata	NZ_LWSK01000001	GCF_001642955.1
Novipirellula maiorica SM1	NZ_ANOG01000001	GCF_000346295.1
Rhodopirellula rubra	NZ_JACHXU010000001	GCF_014192335.1
Rhodopirellula sallentina SM41	NZ_ANOH01000001	GCF_000346505.1
Rhodopirellula islandica	NZ_LECT01000001	GCF_001027925.1
Kelp Isolate-this study
Rhodopirellula bahusiensis	NZ_NIZW01000001	GCF_002727185.1
Rhodopirellula europaea 6C	NZ_ANMO01000001	GCF_000338295.1
Rhodopirellula baltica SH1	NC_005027	GCF_000196115.1
