## Supplemental Data 3 for "Seasonal and developmental stage changes in exudate carbohydrate content shape the kelp microbiome"

### Sheet: Supplemental_Data_deseq2_season
baseMean	Season log2FC (Spring to Summer)	lfcSE	stat	pvalue	padj	Kingdom	Phylum	Class	Order	Family	Genus	Species
708.224	28.9415	2.43263	11.8972	1.22e-32	2.94e-31	Bacteria	Planctomycetota	Planctomycetes	Pirellulales	Pirellulaceae	Blastopirellula	NA
171.081	27.3698	2.33917	11.7006	1.27e-31	2.87e-30	Bacteria	Proteobacteria	Gammaproteobacteria	Pseudomonadales	Nitrincolaceae	Neptuniibacter	NA
98.7747	26.6049	1.5708	16.9372	2.39e-64	9.21e-62	Bacteria	Bacteroidota	Bacteroidia	Flavobacteriales	Flavobacteriaceae	Tenacibaculum	NA
86.3827	26.4165	1.69362	15.5976	7.55e-55	9.69e-53	Bacteria	Bacteroidota	Bacteroidia	Flavobacteriales	Flavobacteriaceae	Polaribacter	NA
84.9815	26.297	1.63377	16.0959	2.73e-58	7e-56	Bacteria	Proteobacteria	Gammaproteobacteria	Thiotrichales	Thiotrichaceae	Cocleimonas	NA
77.893	26.2661	1.67731	15.6597	2.85e-55	5.49e-53	Bacteria	Proteobacteria	Gammaproteobacteria	Pseudomonadales	Marinomonadaceae	Marinomonas	NA
59.6209	25.8966	2.4496	10.5717	4.03e-26	6.08e-25	Bacteria	Verrucomicrobiota	Verrucomicrobiae	Verrucomicrobiales	Rubritaleaceae	Rubritalea	NA
52.3835	25.7145	1.74653	14.7232	4.57e-49	3.52e-47	Bacteria	Verrucomicrobiota	Verrucomicrobiae	Verrucomicrobiales	Rubritaleaceae	Persicirhabdus	NA
47.7388	25.578	1.63971	15.5991	7.38e-55	9.69e-53	Bacteria	Bacteroidota	Bacteroidia	Flavobacteriales	Flavobacteriaceae	Croceitalea	NA
44.4738	25.4866	1.72595	14.7667	2.4e-49	2.06e-47	Bacteria	Actinobacteriota	Acidimicrobiia	Microtrichales	Microtrichaceae	NA	NA
30.1849	24.9414	1.92903	12.9295	3.07e-38	1.12e-36	Bacteria	Bacteroidota	Bacteroidia	Flavobacteriales	Flavobacteriaceae	Tenacibaculum	NA
28.366	24.8587	2.20194	11.2895	1.48e-29	3e-28	Bacteria	Proteobacteria	Gammaproteobacteria	Thiotrichales	Thiotrichaceae	Cocleimonas	NA
54.5966	24.8042	2.40353	10.3199	5.73e-25	7.61e-24	Bacteria	Desulfobacterota	Desulfovibrionia	Desulfovibrionales	Desulfovibrionaceae	Halodesulfovibrio	NA
27.0529	24.7696	1.80121	13.7517	4.98e-43	2.74e-41	Bacteria	Proteobacteria	Alphaproteobacteria	Rhodobacterales	Rhodobacteraceae	Sulfitobacter	NA
24.9654	24.6751	2.20841	11.1733	5.51e-29	1.06e-27	Bacteria	Bacteroidota	Bacteroidia	Flavobacteriales	Flavobacteriaceae	Tenacibaculum	NA
46.4072	24.5251	2.09049	11.7317	8.76e-32	2.04e-30	Bacteria	Proteobacteria	Alphaproteobacteria	Rhodobacterales	Rhodobacteraceae	Litoreibacter	NA
21.3079	24.4574	1.78686	13.6874	1.21e-42	6.2e-41	Bacteria	Bacteroidota	Bacteroidia	Chitinophagales	Saprospiraceae	NA	NA
21.236	24.4341	2.34541	10.4179	2.06e-25	2.88e-24	Bacteria	Campylobacterota	Campylobacteria	Campylobacterales	Arcobacteraceae	NA	NA
19.6296	24.3443	2.52318	9.64825	5e-22	4.94e-21	Bacteria	Bacteroidota	Bacteroidia	Flavobacteriales	Flavobacteriaceae	Tenacibaculum	NA
19.1208	24.2955	1.79648	13.5239	1.13e-41	5.44e-40	Bacteria	Bacteroidota	Bacteroidia	Flavobacteriales	Flavobacteriaceae	Wenyingzhuangia	NA
31.6731	24.288	1.92978	12.5859	2.53e-36	8.1e-35	Bacteria	Verrucomicrobiota	Verrucomicrobiae	Verrucomicrobiales	Rubritaleaceae	Rubritalea	NA
33.2479	24.2717	2.36876	10.2466	1.23e-24	1.45e-23	Bacteria	Campylobacterota	Campylobacteria	Campylobacterales	Arcobacteraceae	NA	NA
33.0528	24.2427	2.37196	10.2206	1.6e-24	1.84e-23	Bacteria	Bacteroidota	Bacteroidia	Bacteroidales	Marinifilaceae	Marinifilum	NA
28.1329	24.2291	2.35936	10.2694	9.68e-25	1.18e-23	Bacteria	Proteobacteria	Gammaproteobacteria	Enterobacterales	Psychromonadaceae	Psychromonas	NA
15.5779	24.0216	2.31861	10.3604	3.76e-25	5.07e-24	Bacteria	Bacteroidota	Bacteroidia	Flavobacteriales	Flavobacteriaceae	Polaribacter	NA
15.0801	23.971	2.6885	8.9161	4.83e-19	3.72e-18	Bacteria	Proteobacteria	Gammaproteobacteria	Enterobacterales	Alteromonadaceae	Alteromonas	mediterranea
13.9952	23.8612	1.89216	12.6105	1.85e-36	6.18e-35	Bacteria	Bacteroidota	Bacteroidia	Flavobacteriales	NS7 marine group	NA	NA
12.9924	23.7621	2.67888	8.87017	7.3e-19	5.51e-18	Bacteria	Bacteroidota	Bacteroidia	Flavobacteriales	Flavobacteriaceae	NA	NA
12.7849	23.7448	2.30204	10.3147	6.05e-25	7.89e-24	Bacteria	Proteobacteria	Gammaproteobacteria	Enterobacterales	Vibrionaceae	Vibrio	casei
12.4563	23.7083	2.30124	10.3024	6.87e-25	8.82e-24	Bacteria	Bacteroidota	Bacteroidia	Flavobacteriales	Flavobacteriaceae	Lutibacter	holmesii
13.3609	23.6994	2.3078	10.2693	9.69e-25	1.18e-23	Bacteria	Campylobacterota	Campylobacteria	Campylobacterales	Arcobacteraceae	NA	NA
12.1674	23.6755	2.30649	10.2647	1.02e-24	1.22e-23	Bacteria	Proteobacteria	Gammaproteobacteria	Enterobacterales	Pseudoalteromonadaceae	Pseudoalteromonas	NA
11.8957	23.6439	2.30025	10.2788	8.78e-25	1.11e-23	Bacteria	Proteobacteria	Gammaproteobacteria	Arenicellales	Arenicellaceae	Arenicella	NA
11.8286	23.6365	2.14198	11.0349	2.59e-28	4.76e-27	Bacteria	Proteobacteria	Alphaproteobacteria	Rhodobacterales	Rhodobacteraceae	NA	NA
11.6226	23.6086	2.13214	11.0727	1.7e-28	3.2e-27	Bacteria	Proteobacteria	Gammaproteobacteria	Enterobacterales	Psychromonadaceae	Psychromonas	ingrahamii
11.5793	23.6024	2.30367	10.2456	1.24e-24	1.45e-23	Bacteria	Verrucomicrobiota	Verrucomicrobiae	Verrucomicrobiales	Rubritaleaceae	Roseibacillus	NA
10.733	23.4998	2.15904	10.8844	1.37e-27	2.45e-26	Bacteria	Proteobacteria	Gammaproteobacteria	Arenicellales	Arenicellaceae	Perspicuibacter	NA
9.54165	23.3365	2.29235	10.1802	2.43e-24	2.75e-23	Bacteria	Proteobacteria	Gammaproteobacteria	Enterobacterales	Colwelliaceae	Thalassotalea	NA
9.38875	23.2856	2.46996	9.42753	4.2e-21	3.9e-20	Bacteria	Bacteroidota	Bacteroidia	Flavobacteriales	Flavobacteriaceae	Aurantivirga	NA
9.52458	23.2695	2.65865	8.75238	2.09e-18	1.5e-17	Bacteria	Bacteroidota	Bacteroidia	Flavobacteriales	Flavobacteriaceae	Lutibacter	NA
8.90867	23.2379	2.28522	10.1688	2.73e-24	3.05e-23	Bacteria	Bacteroidota	Bacteroidia	Flavobacteriales	Flavobacteriaceae	Algibacter	NA
8.40145	23.1581	2.13398	10.8521	1.95e-27	3.41e-26	Bacteria	Proteobacteria	Gammaproteobacteria	Pseudomonadales	Saccharospirillaceae	Reinekea	NA
8.03168	23.0957	2.45372	9.41255	4.84e-21	4.44e-20	Bacteria	Bacteroidota	Bacteroidia	Flavobacteriales	Flavobacteriaceae	NA	NA
7.54336	23.0011	2.44996	9.38838	6.09e-21	5.52e-20	Bacteria	Bacteroidota	Bacteroidia	Flavobacteriales	Flavobacteriaceae	Olleya	NA
7.45159	22.9873	2.45412	9.3668	7.48e-21	6.62e-20	Bacteria	Bacteroidota	Bacteroidia	Flavobacteriales	Flavobacteriaceae	Aurantivirga	NA
7.28811	22.9607	2.26909	10.1189	4.56e-24	5.01e-23	Bacteria	Bacteroidota	Bacteroidia	Flavobacteriales	Flavobacteriaceae	Polaribacter	NA
6.54827	22.803	2.44316	9.33339	1.03e-20	8.77e-20	Bacteria	Bacteroidota	Bacteroidia	Chitinophagales	Saprospiraceae	Lewinella	agarilytica
6.1235	22.7166	2.92838	7.75739	8.67e-15	5.71e-14	Bacteria	Proteobacteria	Gammaproteobacteria	Pseudomonadales	Cellvibrionaceae	NA	NA
8.17951	22.5978	2.64865	8.5318	1.44e-17	1.01e-16	Bacteria	Proteobacteria	Gammaproteobacteria	Pseudomonadales	Marinomonadaceae	Marinomonas	NA
5.49563	22.5664	2.43401	9.27129	1.84e-20	1.56e-19	Bacteria	Bacteroidota	Bacteroidia	Bacteroidales	Marinifilaceae	Marinifilum	NA
5.36989	22.5309	2.43208	9.26406	1.97e-20	1.65e-19	Bacteria	Bacteroidota	Bacteroidia	Flavobacteriales	Flavobacteriaceae	Dokdonia	NA
5.32659	22.5186	2.43492	9.24817	2.28e-20	1.85e-19	Bacteria	Bacteroidota	Bacteroidia	Bacteroidales	Marinifilaceae	Marinifilum	NA
5.19432	22.4887	2.43059	9.25234	2.2e-20	1.8e-19	Bacteria	Bacteroidota	Bacteroidia	Flavobacteriales	Flavobacteriaceae	Tenacibaculum	NA
9.44352	21.6794	2.29778	9.43495	3.91e-21	3.67e-20	Bacteria	Actinobacteriota	Acidimicrobiia	Microtrichales	Microtrichaceae	NA	NA
7.18111	21.4112	2.45186	8.73261	2.49e-18	1.77e-17	Bacteria	Proteobacteria	Alphaproteobacteria	Rhodobacterales	Rhodobacteraceae	Sedimentitalea	NA
368.7	12.0693	1.2323	9.79412	1.19e-22	1.21e-21	Bacteria	Proteobacteria	Gammaproteobacteria	Thiotrichales	Thiotrichaceae	Cocleimonas	NA
205.893	11.2288	0.99512	11.2839	1.58e-29	3.11e-28	Bacteria	Actinobacteriota	Acidimicrobiia	Microtrichales	Microtrichaceae	Sva0996 marine group	NA
107.575	10.2923	1.14343	9.00129	2.23e-19	1.77e-18	Bacteria	Actinobacteriota	Acidimicrobiia	Microtrichales	Microtrichaceae	NA	NA
75.5236	9.78218	1.27286	7.6852	1.53e-14	9.97e-14	Bacteria	Bacteroidota	Bacteroidia	Flavobacteriales	Flavobacteriaceae	Tenacibaculum	NA
55.138	9.32829	1.38705	6.72526	1.75e-11	9.71e-11	Bacteria	Bacteroidota	Bacteroidia	Flavobacteriales	Flavobacteriaceae	Ulvibacter	NA
37.1486	8.7587	1.39807	6.26485	3.73e-10	1.89e-09	Bacteria	Bacteroidota	Bacteroidia	Chitinophagales	Saprospiraceae	NA	NA
158.843	8.56906	1.15315	7.431	1.08e-13	6.59e-13	Bacteria	Proteobacteria	Gammaproteobacteria	Pseudomonadales	Cellvibrionaceae	Candidatus Endobugula	NA
28.7777	8.3904	1.4954	5.6108	2.01e-08	8.96e-08	Bacteria	Bacteroidota	Bacteroidia	Chitinophagales	Saprospiraceae	Lewinella	NA
27.4341	8.3214	1.58056	5.26483	1.4e-07	5.97e-07	Bacteria	Bacteroidota	Bacteroidia	Flavobacteriales	Crocinitomicaceae	NA	NA
69.6024	8.28673	1.32988	6.23118	4.63e-10	2.33e-09	Bacteria	Bacteroidota	Bacteroidia	Flavobacteriales	Flavobacteriaceae	Algibacter	NA
23.5036	8.09733	1.33523	6.06438	1.32e-09	6.41e-09	Bacteria	Bdellovibrionota	Bdellovibrionia	Bdellovibrionales	Bdellovibrionaceae	Bdellovibrio	NA
23.4627	8.09626	1.17426	6.89481	5.39e-12	3.05e-11	Bacteria	Bacteroidota	Bacteroidia	Flavobacteriales	Flavobacteriaceae	Wenyingzhuangia	NA
21.2793	7.95519	1.47273	5.40166	6.6e-08	2.89e-07	Bacteria	Bacteroidota	Bacteroidia	Chitinophagales	Saprospiraceae	NA	NA
21.1763	7.94842	1.25308	6.34312	2.25e-10	1.18e-09	Bacteria	Bacteroidota	Bacteroidia	Chitinophagales	Saprospiraceae	Rubidimonas	NA
92.2382	7.93313	1.49456	5.30799	1.11e-07	4.74e-07	Bacteria	Proteobacteria	Gammaproteobacteria	Thiotrichales	Thiotrichaceae	Cocleimonas	NA
20.5623	7.90584	1.56131	5.0636	4.11e-07	1.69e-06	Bacteria	Bacteroidota	Bacteroidia	Chitinophagales	Saprospiraceae	NA	NA
20.6536	7.81447	1.60451	4.87032	1.11e-06	4.42e-06	Bacteria	Bacteroidota	Bacteroidia	Flavobacteriales	Flavobacteriaceae	Tenacibaculum	NA
16.8304	7.61672	1.66634	4.57093	4.86e-06	1.84e-05	Bacteria	Verrucomicrobiota	Verrucomicrobiae	Verrucomicrobiales	Rubritaleaceae	Rubritalea	NA
16.0468	7.54786	1.87871	4.01758	5.88e-05	0.000199	Bacteria	Bacteroidota	Bacteroidia	Chitinophagales	Saprospiraceae	NA	NA
16.0042	7.54474	1.44583	5.21828	1.81e-07	7.64e-07	Bacteria	Proteobacteria	Alphaproteobacteria	Rhodobacterales	Rhodobacteraceae	Octadecabacter	NA
13.8423	7.5201	1.93637	3.8836	0.000103	0.00033	Bacteria	Proteobacteria	Gammaproteobacteria	Enterobacterales	Alteromonadaceae	Glaciecola	punicea
15.4239	7.4908	1.75758	4.262	2.03e-05	7.26e-05	Bacteria	Proteobacteria	Gammaproteobacteria	Enterobacterales	Colwelliaceae	Colwellia	NA
41.3878	7.44729	1.12146	6.64069	3.12e-11	1.72e-10	Bacteria	Proteobacteria	Alphaproteobacteria	Rhodobacterales	Rhodobacteraceae	NA	NA
13.5408	7.30397	1.55567	4.69508	2.67e-06	1.04e-05	Bacteria	Proteobacteria	Gammaproteobacteria	Enterobacterales	Colwelliaceae	Colwellia	NA
12.9163	7.23487	1.36104	5.31571	1.06e-07	4.57e-07	Bacteria	Proteobacteria	Gammaproteobacteria	Pseudomonadales	Nitrincolaceae	Profundimonas	NA
12.3611	7.17184	1.74396	4.11238	3.92e-05	0.000135	Bacteria	Bacteroidota	Bacteroidia	Chitinophagales	Saprospiraceae	Lewinella	NA
11.7824	7.10254	1.46705	4.84136	1.29e-06	5.09e-06	Bacteria	Bacteroidota	Bacteroidia	Chitinophagales	Saprospiraceae	NA	NA
11.3364	7.04686	1.7395	4.05109	5.1e-05	0.000173	Bacteria	Proteobacteria	Alphaproteobacteria	Rhodobacterales	Rhodobacteraceae	NA	NA
19.5905	7.04032	1.78296	3.94866	7.86e-05	0.000259	Bacteria	Proteobacteria	Gammaproteobacteria	Enterobacterales	Alteromonadaceae	Glaciecola	NA
15.765	6.93614	1.52533	4.54732	5.43e-06	2.03e-05	Bacteria	Bdellovibrionota	Bdellovibrionia	Bacteriovoracales	Bacteriovoracaceae	Peredibacter	NA
8.56495	6.64268	1.96985	3.37217	0.000746	0.00215884	Bacteria	Bacteroidota	Bacteroidia	Sphingobacteriales	NS11-12 marine group	NA	NA
8.55317	6.64124	1.60501	4.13782	3.51e-05	0.000122	Bacteria	Bacteroidota	Bacteroidia	Flavobacteriales	Crocinitomicaceae	Crocinitomix	NA
17.7596	6.60225	1.12974	5.84406	5.09e-09	2.39e-08	Bacteria	Proteobacteria	Gammaproteobacteria	Enterobacterales	Alteromonadaceae	Paraglaciecola	psychrophila
8.24073	6.58723	1.96967	3.34433	0.000825	0.00237384	Bacteria	Proteobacteria	Alphaproteobacteria	Rhodobacterales	Rhodobacteraceae	Jannaschia	NA
7.99924	6.54372	1.99084	3.28691	0.00101291	0.00284585	Bacteria	Proteobacteria	Gammaproteobacteria	Gammaproteobacteria Incertae Sedis	Unknown Family	Marinicella	NA
7.91363	6.52862	1.98683	3.28595	0.00101638	0.00284585	Bacteria	Bdellovibrionota	Bdellovibrionia	Bacteriovoracales	Bacteriovoracaceae	Peredibacter	NA
7.84506	6.51532	1.63656	3.98112	6.86e-05	0.000228	Bacteria	Bacteroidota	Bacteroidia	Chitinophagales	Saprospiraceae	NA	NA
7.77428	6.50372	1.50394	4.32445	1.53e-05	5.55e-05	Bacteria	Bacteroidota	Bacteroidia	Flavobacteriales	Flavobacteriaceae	NA	NA
7.55089	6.46096	1.96337	3.29075	0.000999	0.00281829	Bacteria	Proteobacteria	Gammaproteobacteria	Arenicellales	Arenicellaceae	Perspicuibacter	NA
7.4641	6.44574	1.61781	3.98424	6.77e-05	0.000226	Bacteria	Bacteroidota	Bacteroidia	Flavobacteriales	Cryomorphaceae	Vicingus	NA
71.7117	6.37434	1.63078	3.90877	9.28e-05	0.0003	Bacteria	Proteobacteria	Gammaproteobacteria	Thiotrichales	Thiotrichaceae	Cocleimonas	NA
7.03661	6.35974	1.70913	3.72103	0.000198	0.000616	Bacteria	Proteobacteria	Alphaproteobacteria	Rhodobacterales	Rhodobacteraceae	NA	NA
31.4232	6.34912	1.86619	3.40218	0.000669	0.00195394	Bacteria	Proteobacteria	Alphaproteobacteria	Rhodobacterales	Rhodobacteraceae	Planktotalea	NA
6.64587	6.27797	1.60203	3.91875	8.9e-05	0.000289	Bacteria	Bdellovibrionota	Bdellovibrionia	Bdellovibrionales	Bdellovibrionaceae	OM27 clade	NA
6.61763	6.27075	2.10146	2.98399	0.00284512	0.00732668	Bacteria	Proteobacteria	Alphaproteobacteria	Rhodobacterales	Rhodobacteraceae	NA	NA
8.54101	6.1481	2.06001	2.9845	0.00284038	0.00732668	Bacteria	Proteobacteria	Gammaproteobacteria	Gammaproteobacteria Incertae Sedis	Unknown Family	Marinicella	NA
10.4072	6.1367	1.60619	3.82067	0.000133	0.000422	Bacteria	Bacteroidota	Bacteroidia	Chitinophagales	Saprospiraceae	NA	NA
5.74086	6.06606	2.10017	2.88837	0.00387239	0.00955686	Bacteria	Proteobacteria	Gammaproteobacteria	Enterobacterales	Alteromonadaceae	Paraglaciecola	NA
5.06582	5.88711	1.5913	3.69956	0.000216	0.000668	Bacteria	Bacteroidota	Bacteroidia	Chitinophagales	Saprospiraceae	Portibacter	lacus
4.7504	5.79392	1.68978	3.42881	0.000606	0.00178167	Bacteria	Bacteroidota	Bacteroidia	Chitinophagales	Saprospiraceae	NA	NA
4.6091	5.74995	1.80457	3.18632	0.00144093	0.00394846	Bacteria	Proteobacteria	Alphaproteobacteria	Rhodobacterales	Rhodobacteraceae	Roseobacter	litoralis
4.57724	5.73927	1.94174	2.95573	0.00311929	0.00790464	Bacteria	Proteobacteria	Gammaproteobacteria	Enterobacterales	Colwelliaceae	Colwellia	NA
32.0323	5.72966	1.84696	3.10221	0.0019208	0.00511771	Bacteria	Bdellovibrionota	Oligoflexia	Oligoflexales	Oligoflexaceae	NA	NA
4.21392	5.61996	1.82413	3.08089	0.0020638	0.00544221	Bacteria	Bdellovibrionota	Bdellovibrionia	Bacteriovoracales	Bacteriovoracaceae	Peredibacter	NA
63.6966	5.49956	1.73931	3.16192	0.00156733	0.00426448	Bacteria	Proteobacteria	Alphaproteobacteria	Rhodobacterales	Rhodobacteraceae	Yoonia-Loktanella	NA
55.4712	5.29806	1.13896	4.65167	3.29e-06	1.26e-05	Bacteria	Bacteroidota	Bacteroidia	Flavobacteriales	Flavobacteriaceae	Maribacter	NA
36.9543	5.2066	1.67908	3.10087	0.00192955	0.005119	Bacteria	Proteobacteria	Gammaproteobacteria	Thiotrichales	Thiotrichaceae	Leucothrix	NA
140.909	5.00354	1.29889	3.85216	0.000117	0.000374	Bacteria	Bacteroidota	Bacteroidia	Flavobacteriales	Flavobacteriaceae	Tenacibaculum	NA
20.2503	4.95938	1.52104	3.26052	0.00111209	0.00309138	Bacteria	Proteobacteria	Alphaproteobacteria	Rhodobacterales	Rhodobacteraceae	Octadecabacter	NA
190.258	4.48173	1.23016	3.64319	0.000269	0.000823	Bacteria	Bacteroidota	Bacteroidia	Chitinophagales	Saprospiraceae	NA	NA
881.806	4.06472	0.382087	10.6382	1.98e-26	3.17e-25	Bacteria	Proteobacteria	Gammaproteobacteria	Thiotrichales	Thiotrichaceae	Cocleimonas	NA
117.665	4.04205	1.1521	3.50842	0.000451	0.00134013	Bacteria	Proteobacteria	Gammaproteobacteria	Enterobacterales	Shewanellaceae	Psychrobium	NA
45.061	3.9641	1.37473	2.88355	0.00393223	0.00967354	Bacteria	Bacteroidota	Bacteroidia	Flavobacteriales	Flavobacteriaceae	NA	NA
23.3048	3.87048	1.326	2.9189	0.00351266	0.008725	Bacteria	Proteobacteria	Gammaproteobacteria	Pseudomonadales	Cellvibrionaceae	NA	NA
6769.78	3.78546	1.14865	3.29558	0.000982	0.00278047	Bacteria	Proteobacteria	Gammaproteobacteria	Granulosicoccales	Granulosicoccaceae	Granulosicoccus	NA
514.495	3.62802	0.537483	6.75002	1.48e-11	8.25e-11	Bacteria	Proteobacteria	Gammaproteobacteria	Enterobacterales	Colwelliaceae	Thalassotalea	NA
478.119	3.57091	1.15187	3.1001	0.00193458	0.005119	Bacteria	Proteobacteria	Gammaproteobacteria	Granulosicoccales	Granulosicoccaceae	Granulosicoccus	NA
54.8237	2.98341	0.945798	3.15439	0.00160835	0.00436068	Bacteria	Proteobacteria	Gammaproteobacteria	Thiotrichales	Thiotrichaceae	Cocleimonas	NA
58.3539	2.76778	0.845727	3.27266	0.0010654	0.00297233	Bacteria	Proteobacteria	Alphaproteobacteria	Sphingomonadales	Sphingomonadaceae	Erythrobacter	NA
510.372	1.22231	0.392505	3.11412	0.00184494	0.00496715	Bacteria	Proteobacteria	Alphaproteobacteria	Caulobacterales	Hyphomonadaceae	Litorimonas	NA
408.826	-1.29943	0.366339	-3.54708	0.00039	0.00116256	Bacteria	Proteobacteria	Alphaproteobacteria	Caulobacterales	Hyphomonadaceae	Hellea	NA
1232.47	-1.30792	0.339928	-3.84763	0.000119	0.000379	Bacteria	Proteobacteria	Alphaproteobacteria	Caulobacterales	Hyphomonadaceae	Hellea	NA
563.559	-1.78748	0.525481	-3.4016	0.00067	0.00195394	Bacteria	Bacteroidota	Bacteroidia	Chitinophagales	Saprospiraceae	Portibacter	NA
996.125	-1.9182	0.653983	-2.93311	0.00335589	0.00836258	Bacteria	Planctomycetota	Planctomycetes	Pirellulales	Pirellulaceae	Blastopirellula	NA
860.879	-2.06851	0.543766	-3.80404	0.000142	0.000449	Bacteria	Proteobacteria	Gammaproteobacteria	Pseudomonadales	KI89A clade	NA	NA
211.15	-2.38816	0.753333	-3.17013	0.00152373	0.00416054	Bacteria	Actinobacteriota	Acidimicrobiia	Microtrichales	Microtrichaceae	NA	NA
271.118	-2.44848	0.83225	-2.942	0.00326101	0.00820582	Bacteria	Actinobacteriota	Acidimicrobiia	Microtrichales	Microtrichaceae	Sva0996 marine group	NA
244.165	-2.55155	0.515149	-4.95303	7.31e-07	2.92e-06	Bacteria	Bacteroidota	Bacteroidia	Chitinophagales	Saprospiraceae	Rubidimonas	NA
21.2806	-2.8296	0.717523	-3.94357	8.03e-05	0.000263	Bacteria	Proteobacteria	Gammaproteobacteria	Enterobacterales	Moritellaceae	Paramoritella	NA
1411.84	-2.83474	0.600164	-4.72328	2.32e-06	9.07e-06	Bacteria	Proteobacteria	Gammaproteobacteria	Granulosicoccales	Granulosicoccaceae	Granulosicoccus	NA
397.944	-2.84858	0.711574	-4.00321	6.25e-05	0.000209	Bacteria	Bacteroidota	Bacteroidia	Chitinophagales	Saprospiraceae	NA	NA
1310.18	-2.8584	0.697098	-4.10043	4.12e-05	0.000141	Bacteria	Planctomycetota	Planctomycetes	Pirellulales	Pirellulaceae	Blastopirellula	NA
101.098	-3.04622	0.670323	-4.54441	5.51e-06	2.05e-05	Bacteria	Bacteroidota	Bacteroidia	Chitinophagales	Saprospiraceae	NA	NA
2229.05	-3.06443	0.507566	-6.03749	1.57e-09	7.53e-09	Bacteria	Proteobacteria	Gammaproteobacteria	Thiotrichales	Thiotrichaceae	Leucothrix	NA
1824.65	-3.09565	0.609646	-5.07779	3.82e-07	1.58e-06	Bacteria	Actinobacteriota	Acidimicrobiia	Microtrichales	Microtrichaceae	Sva0996 marine group	NA
28.5168	-3.43633	1.17028	-2.93634	0.00332111	0.00832982	Bacteria	Bacteroidota	Bacteroidia	Flavobacteriales	Flavobacteriaceae	Actibacter	NA
1385	-3.57549	0.63999	-5.58678	2.31e-08	1.02e-07	Bacteria	Proteobacteria	Gammaproteobacteria	Granulosicoccales	Granulosicoccaceae	Granulosicoccus	NA
389.338	-3.60428	1.11399	-3.23547	0.00121443	0.0033637	Bacteria	Planctomycetota	Planctomycetes	Pirellulales	Pirellulaceae	Rubripirellula	NA
8.86308	-3.60721	1.20674	-2.98922	0.00279688	0.00725118	Bacteria	Bacteroidota	Bacteroidia	Chitinophagales	Saprospiraceae	Portibacter	NA
144.484	-3.63404	0.882261	-4.11902	3.8e-05	0.000131	Bacteria	Verrucomicrobiota	Verrucomicrobiae	Verrucomicrobiales	DEV007	NA	NA
9.65287	-3.64451	1.22849	-2.96666	0.00301051	0.00770131	Bacteria	Bacteroidota	Bacteroidia	Flavobacteriales	Flavobacteriaceae	Croceitalea	NA
50.0192	-3.745	1.03544	-3.61682	0.000298	0.000901	Bacteria	Actinobacteriota	Acidimicrobiia	Microtrichales	Microtrichaceae	NA	NA
363.561	-3.9065	1.31875	-2.96227	0.00305382	0.00778624	Bacteria	Bacteroidota	Bacteroidia	Flavobacteriales	Flavobacteriaceae	Ulvibacter	NA
3626.51	-3.90781	0.619212	-6.31094	2.77e-10	1.43e-09	Bacteria	Proteobacteria	Gammaproteobacteria	Granulosicoccales	Granulosicoccaceae	Granulosicoccus	NA
75.5491	-4.16168	1.16536	-3.57115	0.000355	0.00106488	Bacteria	Proteobacteria	Gammaproteobacteria	Arenicellales	Arenicellaceae	Arenicella	NA
340.186	-4.37918	0.659746	-6.63768	3.19e-11	1.74e-10	Bacteria	Deinococcota	Deinococci	Deinococcales	Trueperaceae	Truepera	NA
2003.11	-4.55937	0.737315	-6.18374	6.26e-10	3.09e-09	Bacteria	Actinobacteriota	Acidimicrobiia	Microtrichales	Microtrichaceae	Sva0996 marine group	NA
63.3193	-4.62044	1.13746	-4.06207	4.86e-05	0.000166	Bacteria	Proteobacteria	Alphaproteobacteria	Caulobacterales	Hyphomonadaceae	NA	NA
7.99664	-4.64917	1.33884	-3.47253	0.000516	0.00152103	Bacteria	Proteobacteria	Alphaproteobacteria	Rhodobacterales	Rhodobacteraceae	NA	NA
3.3047	-4.71553	1.59547	-2.95558	0.00312079	0.00790464	Bacteria	Proteobacteria	Gammaproteobacteria	Pseudomonadales	Spongiibacteraceae	BD1-7 clade	NA
18.2792	-4.73761	1.04026	-4.55424	5.26e-06	1.97e-05	Bacteria	Verrucomicrobiota	Verrucomicrobiae	Verrucomicrobiales	Rubritaleaceae	Roseibacillus	persicicus
33.5207	-4.83314	1.50378	-3.214	0.00130899	0.00359972	Bacteria	Planctomycetota	Planctomycetes	Pirellulales	Pirellulaceae	Blastopirellula	NA
470.497	-4.84426	0.611676	-7.91965	2.38e-15	1.59e-14	Bacteria	Bacteroidota	Bacteroidia	Chitinophagales	Saprospiraceae	NA	NA
104.118	-4.85581	0.933428	-5.20212	1.97e-07	8.29e-07	Bacteria	Bacteroidota	Bacteroidia	Chitinophagales	Saprospiraceae	NA	NA
2.81531	-4.87668	1.4584	-3.34386	0.000826	0.00237384	Bacteria	Bdellovibrionota	Oligoflexia	Oligoflexales	Oligoflexaceae	NA	NA
126.796	-4.98314	0.805697	-6.18488	6.22e-10	3.09e-09	Bacteria	Planctomycetota	Phycisphaerae	Phycisphaerales	Phycisphaeraceae	NA	NA
118.751	-5.02256	1.14983	-4.36808	1.25e-05	4.6e-05	Bacteria	Verrucomicrobiota	Verrucomicrobiae	Verrucomicrobiales	Rubritaleaceae	Roseibacillus	NA
24.66	-5.16234	1.52594	-3.38306	0.000717	0.00208283	Bacteria	Proteobacteria	Gammaproteobacteria	Arenicellales	Arenicellaceae	Arenicella	NA
21.3578	-5.23173	1.42851	-3.66238	0.00025	0.000767	Bacteria	Bacteroidota	Bacteroidia	Flavobacteriales	Cryomorphaceae	NA	NA
3.81837	-5.31025	1.78018	-2.98298	0.00285455	0.00732668	Bacteria	Bdellovibrionota	Bdellovibrionia	Bacteriovoracales	Bacteriovoracaceae	Peredibacter	NA
3.89637	-5.34082	1.77926	-3.0017	0.00268475	0.00698398	Bacteria	Proteobacteria	Gammaproteobacteria	Thiotrichales	Thiotrichaceae	Thiothrix	NA
4.06171	-5.40234	1.39028	-3.88578	0.000102	0.000329	Bacteria	Bacteroidota	Bacteroidia	Flavobacteriales	Flavobacteriaceae	Spongiimicrobium	NA
12.7267	-5.412	1.67938	-3.22262	0.00127022	0.00350564	Bacteria	Proteobacteria	Alphaproteobacteria	Caulobacterales	Hyphomonadaceae	Hellea	NA
4.5042	-5.54978	1.7829	-3.11279	0.00185327	0.0049722	Bacteria	Bacteroidota	Bacteroidia	Chitinophagales	Saprospiraceae	NA	NA
96.4444	-5.60257	1.25958	-4.44798	8.67e-06	3.21e-05	Bacteria	Planctomycetota	Planctomycetes	Pirellulales	Pirellulaceae	Blastopirellula	NA
4.81454	-5.64485	1.80515	-3.12708	0.00176555	0.00477007	Bacteria	Bacteroidota	Bacteroidia	Flavobacteriales	Flavobacteriaceae	NA	NA
4.85716	-5.65936	1.92815	-2.93512	0.00333415	0.00833537	Bacteria	Chloroflexi	Anaerolineae	Anaerolineales	Anaerolineaceae	NA	NA
1864.37	-5.79518	0.789509	-7.34023	2.13e-13	1.25e-12	Bacteria	Proteobacteria	Gammaproteobacteria	Granulosicoccales	Granulosicoccaceae	Granulosicoccus	NA
138.43	-5.80583	1.14528	-5.06935	3.99e-07	1.64e-06	Bacteria	Proteobacteria	Alphaproteobacteria	Rhodobacterales	Rhodobacteraceae	Jannaschia	cystaugens
255.651	-5.84217	1.08998	-5.35987	8.33e-08	3.62e-07	Bacteria	Bacteroidota	Bacteroidia	Cytophagales	Cyclobacteriaceae	NA	NA
200.743	-5.85171	0.970734	-6.02814	1.66e-09	7.93e-09	Bacteria	Planctomycetota	Planctomycetes	Pirellulales	Pirellulaceae	Blastopirellula	NA
8.75922	-5.86271	1.58684	-3.69459	0.00022	0.000678	Bacteria	Deinococcota	Deinococci	Deinococcales	Trueperaceae	Truepera	NA
721.408	-5.88061	0.752448	-7.81531	5.48e-15	3.64e-14	Bacteria	Bacteroidota	Bacteroidia	Chitinophagales	Saprospiraceae	NA	NA
5.76976	-5.90814	1.42694	-4.14042	3.47e-05	0.000121	Bacteria	Bacteroidota	Bacteroidia	Flavobacteriales	NS9 marine group	NA	NA
5.79024	-5.91113	1.92852	-3.06511	0.00217591	0.00571826	Bacteria	Bacteroidota	Bacteroidia	Chitinophagales	Saprospiraceae	NA	NA
51.3349	-5.91908	0.898215	-6.58982	4.4e-11	2.37e-10	Bacteria	Proteobacteria	Alphaproteobacteria	Rhodobacterales	Rhodobacteraceae	Tateyamaria	NA
5.85443	-5.92904	1.91055	-3.10332	0.00191363	0.00511629	Bacteria	Planctomycetota	Planctomycetes	Pirellulales	Pirellulaceae	Blastopirellula	NA
265.867	-5.9323	0.792389	-7.48661	7.07e-14	4.42e-13	Bacteria	Planctomycetota	Planctomycetes	Planctomycetales	Rubinisphaeraceae	NA	NA
6.02382	-5.96868	2.06289	-2.89336	0.00381141	0.00943661	Bacteria	Proteobacteria	Gammaproteobacteria	Pseudomonadales	Endozoicomonadaceae	Endozoicomonas	NA
6.26268	-6.02489	2.04667	-2.94375	0.00324262	0.00818628	Bacteria	Bacteroidota	Bacteroidia	Flavobacteriales	Flavobacteriaceae	NA	NA
6.39856	-6.05609	1.60593	-3.77109	0.000163	0.000511	Bacteria	Bacteroidota	Bacteroidia	Chitinophagales	Saprospiraceae	Portibacter	NA
6.9687	-6.18015	2.05247	-3.01108	0.00260323	0.00679488	Bacteria	Bacteroidota	Bacteroidia	Cytophagales	Cyclobacteriaceae	NA	NA
7.10039	-6.20719	1.7054	-3.63972	0.000273	0.000827	Bacteria	Bdellovibrionota	Bdellovibrionia	Bdellovibrionales	Bdellovibrionaceae	Bdellovibrio	NA
7.35439	-6.25685	1.71815	-3.64163	0.000271	0.000825	Bacteria	Bdellovibrionota	Bdellovibrionia	Bdellovibrionales	Bdellovibrionaceae	Bdellovibrio	NA
7.49459	-6.28511	2.06694	-3.04078	0.00235963	0.00617999	Bacteria	Proteobacteria	Gammaproteobacteria	Pseudomonadales	Cellvibrionaceae	NA	NA
7.52735	-6.292	1.51666	-4.1486	3.35e-05	0.000117	Bacteria	Bacteroidota	Bacteroidia	Chitinophagales	Saprospiraceae	NA	NA
92.7769	-6.36685	0.851102	-7.48071	7.39e-14	4.59e-13	Bacteria	Proteobacteria	Alphaproteobacteria	Caulobacterales	Hyphomonadaceae	Robiginitomaculum	NA
7.98834	-6.37761	1.53292	-4.16044	3.18e-05	0.000112	Bacteria	Bdellovibrionota	Bdellovibrionia	Bdellovibrionales	Bdellovibrionaceae	Bdellovibrio	NA
8.15628	-6.40539	1.63168	-3.92565	8.65e-05	0.000282	Bacteria	Bacteroidota	Bacteroidia	Sphingobacteriales	NS11-12 marine group	NA	NA
8.22364	-6.41734	1.84795	-3.47268	0.000515	0.00152103	Bacteria	Planctomycetota	Planctomycetes	Pirellulales	Pirellulaceae	Rhodopirellula	NA
8.23576	-6.42128	1.61739	-3.97016	7.18e-05	0.000237	Bacteria	Bdellovibrionota	Bdellovibrionia	Bacteriovoracales	Bacteriovoracaceae	NA	NA
8.27332	-6.42725	1.94545	-3.30373	0.000954	0.00271085	Bacteria	Bacteroidota	Bacteroidia	Flavobacteriales	Flavobacteriaceae	Maribacter	NA
8.57005	-6.47829	1.72385	-3.75804	0.000171	0.000536	Bacteria	Planctomycetota	Planctomycetes	Pirellulales	Pirellulaceae	Blastopirellula	NA
8.61712	-6.48578	1.95704	-3.31407	0.000919	0.00262225	Bacteria	Chloroflexi	Anaerolineae	Anaerolineales	Anaerolineaceae	NA	NA
8.72986	-6.50386	1.95403	-3.32844	0.000873	0.00249993	Bacteria	Bdellovibrionota	Bdellovibrionia	Bdellovibrionales	Bdellovibrionaceae	OM27 clade	NA
9.45246	-6.61919	1.38006	-4.7963	1.62e-06	6.35e-06	Bacteria	Deinococcota	Deinococci	Deinococcales	Trueperaceae	Truepera	NA
9.58497	-6.63855	1.55986	-4.25586	2.08e-05	7.42e-05	Bacteria	Bacteroidota	Bacteroidia	Flavobacteriales	Flavobacteriaceae	NA	NA
9.58867	-6.64007	1.54139	-4.30784	1.65e-05	5.96e-05	Bacteria	Proteobacteria	Gammaproteobacteria	Pseudomonadales	Cellvibrionaceae	Agarilytica	NA
9.65887	-6.65101	1.31763	-5.04769	4.47e-07	1.82e-06	Bacteria	Actinobacteriota	Acidimicrobiia	Microtrichales	Microtrichaceae	NA	NA
9.69996	-6.65694	1.65807	-4.01486	5.95e-05	0.0002	Bacteria	Proteobacteria	Gammaproteobacteria	Pseudomonadales	Cellvibrionaceae	NA	NA
9.8585	-6.67873	1.85267	-3.60491	0.000312	0.000939	Bacteria	Bdellovibrionota	Bdellovibrionia	Bacteriovoracales	Bacteriovoracaceae	NA	NA
15.4727	-6.68912	1.21042	-5.52628	3.27e-08	1.44e-07	Bacteria	Planctomycetota	Planctomycetes	Pirellulales	Pirellulaceae	Rhodopirellula	NA
10.9049	-6.82684	1.20758	-5.65334	1.57e-08	7.17e-08	Bacteria	Proteobacteria	Gammaproteobacteria	Thiotrichales	Thiotrichaceae	Leucothrix	NA
11.0194	-6.83946	1.21664	-5.6216	1.89e-08	8.47e-08	Bacteria	Bdellovibrionota	Bdellovibrionia	Bdellovibrionales	Bdellovibrionaceae	Bdellovibrio	NA
11.096	-6.85062	1.46835	-4.66553	3.08e-06	1.19e-05	Bacteria	Verrucomicrobiota	Verrucomicrobiae	Verrucomicrobiales	DEV007	NA	NA
11.6183	-6.91677	1.65234	-4.18605	2.84e-05	0.0001	Bacteria	Planctomycetota	Planctomycetes	Planctomycetales	Rubinisphaeraceae	Fuerstia	NA
11.7347	-6.93078	1.65563	-4.18618	2.84e-05	0.0001	Bacteria	Deinococcota	Deinococci	Deinococcales	Trueperaceae	Truepera	NA
11.7956	-6.93842	1.85445	-3.7415	0.000183	0.00057	Bacteria	Planctomycetota	Planctomycetes	Pirellulales	Pirellulaceae	Blastopirellula	NA
11.9025	-6.95249	1.39622	-4.97952	6.37e-07	2.57e-06	Bacteria	Bacteroidota	Bacteroidia	Chitinophagales	Saprospiraceae	NA	NA
107.017	-6.95945	0.851353	-8.17458	2.97e-16	2.02e-15	Bacteria	Verrucomicrobiota	Verrucomicrobiae	Verrucomicrobiales	DEV007	NA	NA
12.8769	-7.06597	1.50882	-4.68311	2.83e-06	1.09e-05	Bacteria	Bacteroidota	Bacteroidia	Cytophagales	Cyclobacteriaceae	NA	NA
13.1925	-7.10056	1.55315	-4.57171	4.84e-06	1.84e-05	Bacteria	Bacteroidota	Bacteroidia	Chitinophagales	Saprospiraceae	Lewinella	NA
167.785	-7.1285	1.16867	-6.09965	1.06e-09	5.18e-09	Bacteria	Proteobacteria	Gammaproteobacteria	Pseudomonadales	Porticoccaceae	C1-B045	NA
67.1465	-7.22172	1.69177	-4.26873	1.97e-05	7.07e-05	Bacteria	Verrucomicrobiota	Verrucomicrobiae	Verrucomicrobiales	DEV007	NA	NA
14.5808	-7.24447	1.66102	-4.36145	1.29e-05	4.72e-05	Bacteria	Bacteroidota	Bacteroidia	Chitinophagales	Saprospiraceae	Rubidimonas	NA
165.86	-7.26635	1.027	-7.07533	1.49e-12	8.63e-12	Bacteria	Bacteroidota	Bacteroidia	Chitinophagales	Saprospiraceae	Rubidimonas	NA
15.2597	-7.31015	1.66323	-4.39516	1.11e-05	4.08e-05	Bacteria	Bdellovibrionota	Bdellovibrionia	Bdellovibrionales	Bdellovibrionaceae	OM27 clade	NA
169.639	-7.42483	1.43729	-5.16584	2.39e-07	1e-06	Bacteria	Actinobacteriota	Acidimicrobiia	Microtrichales	Microtrichaceae	Sva0996 marine group	NA
17.1385	-7.47785	1.45195	-5.15021	2.6e-07	1.08e-06	Bacteria	Myxococcota	Polyangia	Polyangiales	BIrii41	NA	NA
34.1934	-7.55364	1.09912	-6.87246	6.31e-12	3.55e-11	Bacteria	Planctomycetota	Planctomycetes	Planctomycetales	Rubinisphaeraceae	NA	NA
18.4847	-7.5859	1.53054	-4.95636	7.18e-07	2.88e-06	Bacteria	Bdellovibrionota	Bdellovibrionia	Bdellovibrionales	Bdellovibrionaceae	Bdellovibrio	NA
134.621	-7.63305	0.851021	-8.96929	2.98e-19	2.32e-18	Bacteria	Planctomycetota	Planctomycetes	Pirellulales	Pirellulaceae	Blastopirellula	NA
416.227	-7.64456	0.712945	-10.7225	7.98e-27	1.31e-25	Bacteria	Planctomycetota	Planctomycetes	Planctomycetales	Rubinisphaeraceae	NA	NA
67.7359	-7.77693	1.11813	-6.95533	3.52e-12	2.01e-11	Bacteria	Planctomycetota	Planctomycetes	Pirellulales	Pirellulaceae	Blastopirellula	NA
75.4081	-7.78988	1.35383	-5.75394	8.72e-09	4.04e-08	Bacteria	Actinobacteriota	Acidimicrobiia	Microtrichales	Microtrichaceae	Sva0996 marine group	NA
21.4538	-7.79996	1.71169	-4.55688	5.19e-06	1.96e-05	Bacteria	Bacteroidota	Bacteroidia	Chitinophagales	Saprospiraceae	Lewinella	NA
22.3161	-7.85836	1.46777	-5.35394	8.61e-08	3.72e-07	Bacteria	Bacteroidota	Bacteroidia	Chitinophagales	Saprospiraceae	NA	NA
22.6647	-7.88091	1.37952	-5.71277	1.11e-08	5.12e-08	Bacteria	Bdellovibrionota	Oligoflexia	Oligoflexales	Oligoflexaceae	NA	NA
27.6446	-8.16649	1.63626	-4.99095	6.01e-07	2.43e-06	Bacteria	Verrucomicrobiota	Verrucomicrobiae	Verrucomicrobiales	DEV007	NA	NA
28.1867	-8.19539	1.39701	-5.86638	4.45e-09	2.1e-08	Bacteria	Bacteroidota	Bacteroidia	Chitinophagales	Saprospiraceae	NA	NA
54.9606	-8.23129	1.30868	-6.28974	3.18e-10	1.63e-09	Bacteria	Bacteroidota	Bacteroidia	Chitinophagales	Saprospiraceae	NA	NA
29.5408	-8.26272	1.46796	-5.62872	1.82e-08	8.17e-08	Bacteria	Proteobacteria	Alphaproteobacteria	Rhodobacterales	Rhodobacteraceae	Roseobacter clade NAC11-7 lineage	NA
30.4898	-8.30842	1.47281	-5.64122	1.69e-08	7.65e-08	Bacteria	Proteobacteria	Alphaproteobacteria	Rhodobacterales	Rhodobacteraceae	NA	NA
30.7581	-8.3202	1.34128	-6.20317	5.53e-10	2.77e-09	Bacteria	Planctomycetota	Planctomycetes	Pirellulales	Pirellulaceae	Rubripirellula	NA
430.749	-8.33657	1.1707	-7.121	1.07e-12	6.25e-12	Bacteria	Bacteroidota	Bacteroidia	Chitinophagales	Saprospiraceae	NA	NA
31.1506	-8.34075	0.838181	-9.95101	2.5e-23	2.6e-22	Bacteria	Proteobacteria	Gammaproteobacteria	Pseudomonadales	Cellvibrionaceae	NA	NA
31.4919	-8.35547	1.11845	-7.47056	7.99e-14	4.92e-13	Bacteria	Bacteroidota	Bacteroidia	Chitinophagales	Saprospiraceae	Lewinella	NA
32.441	-8.39828	1.19977	-6.99988	2.56e-12	1.47e-11	Bacteria	Bacteroidota	Bacteroidia	Flavobacteriales	Flavobacteriaceae	Wenyingzhuangia	NA
32.5347	-8.40199	1.32136	-6.35859	2.04e-10	1.07e-09	Bacteria	Proteobacteria	Alphaproteobacteria	Rhodobacterales	Rhodobacteraceae	Lentibacter	NA
33.8121	-8.4572	1.33592	-6.33061	2.44e-10	1.27e-09	Bacteria	Bacteroidota	Bacteroidia	Chitinophagales	Saprospiraceae	NA	NA
34.0494	-8.46776	1.38211	-6.1267	8.97e-10	4.4e-09	Bacteria	Verrucomicrobiota	Verrucomicrobiae	Verrucomicrobiales	DEV007	NA	NA
34.8728	-8.50121	1.15392	-7.36725	1.74e-13	1.03e-12	Bacteria	Bacteroidota	Bacteroidia	Chitinophagales	Saprospiraceae	Lewinella	NA
35.0254	-8.50875	1.1533	-7.37775	1.61e-13	9.61e-13	Bacteria	Bacteroidota	Bacteroidia	Chitinophagales	Saprospiraceae	NA	NA
37.5377	-8.60775	1.33164	-6.46401	1.02e-10	5.41e-10	Bacteria	Proteobacteria	Gammaproteobacteria	Arenicellales	Arenicellaceae	Arenicella	NA
39.3629	-8.67683	1.48905	-5.8271	5.64e-09	2.63e-08	Bacteria	Bacteroidota	Bacteroidia	Chitinophagales	Saprospiraceae	Rubidimonas	NA
40.2269	-8.70823	1.14803	-7.58537	3.32e-14	2.11e-13	Bacteria	Bacteroidota	Bacteroidia	Chitinophagales	Saprospiraceae	NA	NA
80.3092	-8.78626	1.15704	-7.59373	3.11e-14	1.99e-13	Bacteria	Bacteroidota	Bacteroidia	Chitinophagales	Saprospiraceae	NA	NA
43.7767	-8.83026	1.40935	-6.2655	3.72e-10	1.89e-09	Bacteria	Actinobacteriota	Acidimicrobiia	Microtrichales	Microtrichaceae	NA	NA
44.0227	-8.83807	1.48532	-5.95029	2.68e-09	1.27e-08	Bacteria	Proteobacteria	Gammaproteobacteria	Arenicellales	Arenicellaceae	Arenicella	NA
44.3544	-8.84881	1.563	-5.66145	1.5e-08	6.88e-08	Bacteria	Planctomycetota	Planctomycetes	Pirellulales	Pirellulaceae	Rubripirellula	NA
47.3462	-8.94334	1.0789	-8.28928	1.14e-16	7.83e-16	Bacteria	Bacteroidota	Bacteroidia	Chitinophagales	Saprospiraceae	Portibacter	NA
52.061	-9.08017	1.22441	-7.41597	1.21e-13	7.32e-13	Bacteria	Bacteroidota	Bacteroidia	Chitinophagales	Saprospiraceae	NA	NA
53.0157	-9.10596	0.945776	-9.62803	6.09e-22	5.93e-21	Bacteria	Planctomycetota	Planctomycetes	Pirellulales	Pirellulaceae	Blastopirellula	NA
191.76	-9.20168	0.871408	-10.5595	4.59e-26	6.79e-25	Bacteria	Planctomycetota	Planctomycetes	Pirellulales	Pirellulaceae	Rhodopirellula	NA
57.1719	-9.21528	1.24468	-7.40374	1.32e-13	7.97e-13	Bacteria	Bacteroidota	Bacteroidia	Chitinophagales	Saprospiraceae	Rubidimonas	NA
57.8604	-9.23236	1.21202	-7.61731	2.59e-14	1.68e-13	Bacteria	Proteobacteria	Gammaproteobacteria	Granulosicoccales	Granulosicoccaceae	Granulosicoccus	NA
68.572	-9.47754	1.16284	-8.15034	3.63e-16	2.45e-15	Bacteria	Bacteroidota	Bacteroidia	Chitinophagales	Saprospiraceae	NA	NA
69.0709	-9.48814	1.06663	-8.89547	5.82e-19	4.44e-18	Bacteria	Bacteroidota	Bacteroidia	Chitinophagales	Saprospiraceae	NA	NA
69.8206	-9.50325	1.44107	-6.59459	4.26e-11	2.31e-10	Bacteria	Verrucomicrobiota	Verrucomicrobiae	Verrucomicrobiales	DEV007	NA	NA
72.3373	-9.55424	1.00176	-9.53747	1.46e-21	1.39e-20	Bacteria	Bacteroidota	Bacteroidia	Chitinophagales	Saprospiraceae	NA	NA
72.5929	-9.55908	1.45729	-6.5595	5.4e-11	2.89e-10	Bacteria	Proteobacteria	Gammaproteobacteria	Granulosicoccales	Granulosicoccaceae	Granulosicoccus	NA
74.5894	-9.59892	1.06814	-8.9866	2.55e-19	2e-18	Bacteria	Planctomycetota	Planctomycetes	Pirellulales	Pirellulaceae	Rhodopirellula	NA
77.4375	-9.65272	1.15489	-8.35816	6.37e-17	4.42e-16	Bacteria	Bacteroidota	Bacteroidia	Chitinophagales	Saprospiraceae	NA	NA
85.4714	-9.79476	0.780421	-12.5506	3.94e-36	1.13e-34	Bacteria	Planctomycetota	Planctomycetes	Pirellulales	Pirellulaceae	Blastopirellula	NA
93.1564	-9.91958	1.0939	-9.06805	1.21e-19	9.72e-19	Bacteria	Bacteroidota	Bacteroidia	Chitinophagales	Saprospiraceae	Lewinella	agarilytica
97.6664	-9.98749	1.13962	-8.7639	1.89e-18	1.37e-17	Bacteria	Bacteroidota	Bacteroidia	Chitinophagales	Saprospiraceae	Rubidimonas	NA
100.477	-10.0286	1.33638	-7.50431	6.18e-14	3.9e-13	Bacteria	Planctomycetota	Planctomycetes	Pirellulales	Pirellulaceae	Blastopirellula	NA
106.302	-10.1099	0.954556	-10.5912	3.27e-26	5.04e-25	Bacteria	Planctomycetota	Planctomycetes	Pirellulales	Pirellulaceae	Blastopirellula	NA
124.885	-10.3417	0.799612	-12.9334	2.92e-38	1.12e-36	Bacteria	Bacteroidota	Bacteroidia	Chitinophagales	Saprospiraceae	Lewinella	NA
134.645	-10.4513	0.73972	-14.1287	2.53e-45	1.62e-43	Bacteria	Bacteroidota	Bacteroidia	Flavobacteriales	Flavobacteriaceae	Tenacibaculum	NA
143.952	-10.5473	1.22124	-8.63655	5.79e-18	4.09e-17	Bacteria	Proteobacteria	Gammaproteobacteria	Thiotrichales	Thiotrichaceae	Leucothrix	NA
144.742	-10.5546	0.82052	-12.8633	7.24e-38	2.54e-36	Bacteria	Planctomycetota	Planctomycetes	Pirellulales	Pirellulaceae	Rubripirellula	NA
176.724	-10.843	0.863689	-12.5543	3.76e-36	1.11e-34	Bacteria	Planctomycetota	Planctomycetes	Pirellulales	Pirellulaceae	Blastopirellula	NA
241.57	-11.2941	1.16775	-9.67169	3.98e-22	3.98e-21	Bacteria	Proteobacteria	Gammaproteobacteria	Granulosicoccales	Granulosicoccaceae	Granulosicoccus	NA
259.64	-11.398	0.915837	-12.4455	1.48e-35	4.07e-34	Bacteria	Actinobacteriota	Acidimicrobiia	Microtrichales	Microtrichaceae	Sva0996 marine group	NA
276.325	-11.4878	1.09351	-10.5054	8.15e-26	1.18e-24	Bacteria	Planctomycetota	Planctomycetes	Pirellulales	Pirellulaceae	Blastopirellula	NA
369.236	-11.9062	0.885339	-13.4481	3.16e-41	1.43e-39	Bacteria	Planctomycetota	Planctomycetes	Planctomycetales	Rubinisphaeraceae	NA	NA
6.51014	-23.2129	2.34139	-9.91414	3.61e-23	3.71e-22	Bacteria	Bdellovibrionota	Bdellovibrionia	Bacteriovoracales	Bacteriovoracaceae	Peredibacter	NA
30.4	-23.2141	1.84777	-12.5633	3.36e-36	1.04e-34	Bacteria	Proteobacteria	Gammaproteobacteria	Thiotrichales	Thiotrichaceae	Leucothrix	NA
20.4838	-23.2305	2.03157	-11.4347	2.8e-30	5.84e-29	Bacteria	Planctomycetota	Planctomycetes	Planctomycetales	Rubinisphaeraceae	Fuerstia	NA
7.08779	-23.3911	2.52539	-9.26236	2e-20	1.66e-19	Bacteria	Bacteroidota	Bacteroidia	Flavobacteriales	Flavobacteriaceae	Winogradskyella	NA
8.05833	-23.5457	2.36139	-9.9711	2.04e-23	2.15e-22	Bacteria	Planctomycetota	Planctomycetes	Pirellulales	Pirellulaceae	Blastopirellula	NA
8.25259	-23.5898	2.36123	-9.99046	1.68e-23	1.79e-22	Bacteria	Proteobacteria	Alphaproteobacteria	Rhodospirillales	Thalassospiraceae	Thalassospira	indica
8.22022	-23.594	2.22198	-10.6185	2.45e-26	3.84e-25	Bacteria	Proteobacteria	Gammaproteobacteria	Enterobacterales	Pseudoalteromonadaceae	Psychrosphaera	NA
52.6917	-23.6147	1.62434	-14.538	6.96e-48	4.87e-46	Bacteria	Verrucomicrobiota	Verrucomicrobiae	Verrucomicrobiales	Rubritaleaceae	Rubritalea	NA
10.4875	-23.9254	2.08619	-11.4685	1.9e-30	4.06e-29	Bacteria	Proteobacteria	Alphaproteobacteria	Rhodobacterales	Rhodobacteraceae	Sulfitobacter	brevis
10.915	-23.9594	2.55842	-9.36494	7.61e-21	6.66e-20	Bacteria	Bacteroidota	Bacteroidia	Chitinophagales	Saprospiraceae	NA	NA
12.1277	-24.0874	2.57268	-9.36278	7.77e-21	6.72e-20	Bacteria	Bacteroidota	Bacteroidia	Flavobacteriales	Flavobacteriaceae	Tenacibaculum	NA
12.3293	-24.1461	1.99755	-12.0879	1.22e-33	3.04e-32	Bacteria	Proteobacteria	Alphaproteobacteria	Micavibrionales	Micavibrionaceae	NA	NA
13.2905	-24.2011	2.25147	-10.7491	5.99e-27	1e-25	Bacteria	Bacteroidota	Bacteroidia	Chitinophagales	Saprospiraceae	NA	NA
32.5305	-24.2025	2.3181	-10.4407	1.62e-25	2.31e-24	Bacteria	Verrucomicrobiota	Verrucomicrobiae	Verrucomicrobiales	Rubritaleaceae	Roseibacillus	NA
13.9342	-24.284	2.58845	-9.38168	6.49e-21	5.81e-20	Bacteria	Bacteroidota	Bacteroidia	Flavobacteriales	Flavobacteriaceae	NA	NA
13.8238	-24.2984	1.99489	-12.1803	3.96e-34	1.02e-32	Bacteria	Chloroflexi	Anaerolineae	Caldilineales	Caldilineaceae	NA	NA
13.8751	-24.3065	2.40739	-10.0966	5.72e-24	6.2e-23	Bacteria	Proteobacteria	Gammaproteobacteria	Thiotrichales	Thiotrichaceae	Leucothrix	NA
14.2442	-24.3412	2.11336	-11.5178	1.07e-30	2.36e-29	Bacteria	Planctomycetota	Planctomycetes	Pirellulales	Pirellulaceae	Rhodopirellula	NA
20.8149	-24.7865	2.2939	-10.8054	3.25e-27	5.55e-26	Bacteria	Bacteroidota	Bacteroidia	Chitinophagales	Saprospiraceae	NA	NA
20.64	-24.8171	2.81645	-8.81149	1.23e-18	9.06e-18	Bacteria	Bacteroidota	Bacteroidia	Flavobacteriales	Flavobacteriaceae	Tenacibaculum	NA
20.3138	-24.8247	2.01419	-12.3249	6.65e-35	1.77e-33	Bacteria	Proteobacteria	Gammaproteobacteria	Thiotrichales	Thiotrichaceae	Leucothrix	NA
20.6273	-24.8384	2.80886	-8.8429	9.33e-19	6.91e-18	Bacteria	Proteobacteria	Gammaproteobacteria	Thiotrichales	Thiotrichaceae	Leucothrix	NA
20.8342	-24.8503	1.9067	-13.0331	7.93e-39	3.21e-37	Bacteria	Verrucomicrobiota	Verrucomicrobiae	Verrucomicrobiales	DEV007	NA	NA
28.4363	-25.1482	2.83589	-8.86783	7.46e-19	5.58e-18	Bacteria	Proteobacteria	Gammaproteobacteria	Thiotrichales	Thiotrichaceae	Leucothrix	NA
32.8161	-25.4762	1.71894	-14.8208	1.07e-49	1.03e-47	Bacteria	Bacteroidota	Bacteroidia	Chitinophagales	Saprospiraceae	Rubidimonas	NA
36.3175	-25.6189	2.67485	-9.57772	9.92e-22	9.55e-21	Bacteria	Proteobacteria	Alphaproteobacteria	Rhodobacterales	Rhodobacteraceae	NA	NA
48.9702	-26.0239	1.96425	-13.2488	4.58e-40	1.96e-38	Bacteria	Proteobacteria	Gammaproteobacteria	Granulosicoccales	Granulosicoccaceae	Granulosicoccus	NA
53.4357	-26.1377	2.51717	-10.3838	2.94e-25	4.04e-24	Bacteria	Proteobacteria	Gammaproteobacteria	Enterobacterales	Vibrionaceae	Vibrio	natriegens
74.0023	-26.4382	1.70482	-15.5079	3.07e-54	3.37e-52	Bacteria	Verrucomicrobiota	Verrucomicrobiae	Verrucomicrobiales	DEV007	NA	NA
162.716	-27.6705	1.97364	-14.02	1.18e-44	6.97e-43	Bacteria	Proteobacteria	Gammaproteobacteria	Pseudomonadales	Porticoccaceae	C1-B045	NA
168.799	-27.6774	1.58467	-17.4657	2.61e-68	2.01e-65	Bacteria	Proteobacteria	Gammaproteobacteria	Thiotrichales	Thiotrichaceae	Leucothrix	NA
