## Supplemental Data 4 for "Seasonal and developmental stage changes in exudate carbohydrate content shape the kelp microbiome"

### Sheet: Deseq2_sigtab_dev_stage
baseMean	Development Stage log2FC (Mature to Senescent)	lfcSE	stat	pvalue	padj	Kingdom	Phylum	Class	Order	Family	Genus	Species
84.9815	26.2997	1.7031	15.4422	8.51e-54	6.14e-51	Bacteria	Proteobacteria	Gammaproteobacteria	Thiotrichales	Thiotrichaceae	Cocleimonas	NA
77.893	26.1746	1.74271	15.0195	5.47e-51	1.97e-48	Bacteria	Proteobacteria	Gammaproteobacteria	Pseudomonadales	Marinomonadaceae	Marinomonas	NA
52.3835	25.6211	1.81216	14.1384	2.2e-45	5.29e-43	Bacteria	Verrucomicrobiota	Verrucomicrobiae	Verrucomicrobiales	Rubritaleaceae	Persicirhabdus	NA
48.9702	25.5395	1.90021	13.4404	3.51e-41	4.21e-39	Bacteria	Proteobacteria	Gammaproteobacteria	Granulosicoccales	Granulosicoccaceae	Granulosicoccus	NA
32.9778	24.9747	1.77489	14.0711	5.71e-45	1.03e-42	Bacteria	Bacteroidota	Bacteroidia	Cytophagales	Cyclobacteriaceae	NA	NA
31.6731	24.9245	1.99125	12.517	6.02e-36	3.62e-34	Bacteria	Verrucomicrobiota	Verrucomicrobiae	Verrucomicrobiales	Rubritaleaceae	Rubritalea	NA
30.1849	24.8625	1.99057	12.4901	8.45e-36	4.69e-34	Bacteria	Bacteroidota	Bacteroidia	Flavobacteriales	Flavobacteriaceae	Tenacibaculum	NA
29.9056	24.8445	1.89876	13.0846	4.03e-39	3.23e-37	Bacteria	Proteobacteria	Gammaproteobacteria	Thiotrichales	Thiotrichaceae	Leucothrix	NA
27.0529	24.7093	1.86831	13.2255	6.25e-40	6.44e-38	Bacteria	Proteobacteria	Alphaproteobacteria	Rhodobacterales	Rhodobacteraceae	Sulfitobacter	NA
53.4357	24.5846	2.43381	10.1013	5.45e-24	1.22e-22	Bacteria	Proteobacteria	Gammaproteobacteria	Enterobacterales	Vibrionaceae	Vibrio	natriegens
46.4072	24.5674	2.14334	11.4622	2.04e-30	8.18e-29	Bacteria	Proteobacteria	Alphaproteobacteria	Rhodobacterales	Rhodobacteraceae	Litoreibacter	NA
21.3079	24.3726	1.85535	13.1364	2.04e-39	1.84e-37	Bacteria	Bacteroidota	Bacteroidia	Chitinophagales	Saprospiraceae	NA	NA
19.8555	24.2736	1.95872	12.3926	2.87e-35	1.48e-33	Bacteria	Proteobacteria	Alphaproteobacteria	Rhodobacterales	Rhodobacteraceae	Sulfitobacter	NA
32.5305	24.2247	2.25272	10.7535	5.7e-27	1.96e-25	Bacteria	Verrucomicrobiota	Verrucomicrobiae	Verrucomicrobiales	Rubritaleaceae	Roseibacillus	NA
19.1208	24.2145	1.86404	12.9903	1.39e-38	1e-36	Bacteria	Bacteroidota	Bacteroidia	Flavobacteriales	Flavobacteriaceae	Wenyingzhuangia	NA
28.4363	24.1947	2.74208	8.82349	1.11e-18	1.4e-17	Bacteria	Proteobacteria	Gammaproteobacteria	Thiotrichales	Thiotrichaceae	Leucothrix	NA
13.609	23.7075	2.08055	11.3949	4.43e-30	1.68e-28	Bacteria	Bacteroidota	Bacteroidia	Flavobacteriales	NS7 marine group	NA	NA
12.9924	23.6839	2.692	8.79789	1.39e-18	1.73e-17	Bacteria	Bacteroidota	Bacteroidia	Flavobacteriales	Flavobacteriaceae	NA	NA
12.2986	23.602	2.20772	10.6907	1.13e-26	3.53e-25	Bacteria	Proteobacteria	Gammaproteobacteria	Granulosicoccales	Granulosicoccaceae	Granulosicoccus	NA
12.1674	23.5875	2.34969	10.0385	1.03e-23	2.07e-22	Bacteria	Proteobacteria	Gammaproteobacteria	Enterobacterales	Pseudoalteromonadaceae	Pseudoalteromonas	NA
11.8957	23.554	2.34399	10.0487	9.31e-24	1.92e-22	Bacteria	Proteobacteria	Gammaproteobacteria	Arenicellales	Arenicellaceae	Arenicella	NA
11.8286	23.5519	2.19575	10.7261	7.67e-27	2.52e-25	Bacteria	Proteobacteria	Alphaproteobacteria	Rhodobacterales	Rhodobacteraceae	NA	NA
15.0801	23.4863	2.70076	8.69619	3.43e-18	4.12e-17	Bacteria	Proteobacteria	Gammaproteobacteria	Enterobacterales	Alteromonadaceae	Alteromonas	mediterranea
20.6273	23.4742	2.72242	8.62256	6.55e-18	7.61e-17	Bacteria	Proteobacteria	Gammaproteobacteria	Thiotrichales	Thiotrichaceae	Leucothrix	NA
10.915	23.4402	2.50175	9.36949	7.29e-21	1.14e-19	Bacteria	Bacteroidota	Bacteroidia	Chitinophagales	Saprospiraceae	NA	NA
9.54165	23.2446	2.33688	9.94685	2.6e-23	4.94e-22	Bacteria	Proteobacteria	Gammaproteobacteria	Enterobacterales	Colwelliaceae	Thalassotalea	NA
8.90867	23.1494	2.33039	9.93371	2.97e-23	5.49e-22	Bacteria	Bacteroidota	Bacteroidia	Flavobacteriales	Flavobacteriaceae	Algibacter	NA
9.17231	23.0869	2.18214	10.5799	3.69e-26	1.11e-24	Bacteria	Bacteroidota	Bacteroidia	Chitinophagales	Saprospiraceae	Lewinella	NA
8.40145	23.0756	2.18837	10.5446	5.38e-26	1.55e-24	Bacteria	Proteobacteria	Gammaproteobacteria	Pseudomonadales	Saccharospirillaceae	Reinekea	NA
8.25259	23.0498	2.32201	9.92662	3.19e-23	5.75e-22	Bacteria	Proteobacteria	Alphaproteobacteria	Rhodospirillales	Thalassospiraceae	Thalassospira	indica
8.17951	23.0402	2.66435	8.64757	5.26e-18	6.22e-17	Bacteria	Proteobacteria	Gammaproteobacteria	Pseudomonadales	Marinomonadaceae	Marinomonas	NA
7.28811	22.8607	2.31574	9.87187	5.51e-23	9.69e-22	Bacteria	Bacteroidota	Bacteroidia	Flavobacteriales	Flavobacteriaceae	Polaribacter	NA
7.08779	22.8358	2.47928	9.21066	3.24e-20	4.72e-19	Bacteria	Bacteroidota	Bacteroidia	Flavobacteriales	Flavobacteriaceae	Winogradskyella	NA
8.05833	22.7378	2.32272	9.7893	1.25e-22	2.15e-21	Bacteria	Planctomycetota	Planctomycetes	Pirellulales	Pirellulaceae	Blastopirellula	NA
5.36989	22.4514	2.46685	9.10124	8.93e-20	1.26e-18	Bacteria	Bacteroidota	Bacteroidia	Flavobacteriales	Flavobacteriaceae	Dokdonia	NA
5.19432	22.3943	2.46549	9.08309	1.06e-19	1.46e-18	Bacteria	Bacteroidota	Bacteroidia	Flavobacteriales	Flavobacteriaceae	Tenacibaculum	NA
7.53254	22.372	2.48367	9.00762	2.11e-19	2.86e-18	Bacteria	Bacteroidota	Bacteroidia	Flavobacteriales	Flavobacteriaceae	Tenacibaculum	NA
11.5793	20.8655	2.34709	8.88996	6.11e-19	7.87e-18	Bacteria	Verrucomicrobiota	Verrucomicrobiae	Verrucomicrobiales	Rubritaleaceae	Roseibacillus	NA
155.937	10.6286	1.18252	8.98806	2.52e-19	3.36e-18	Bacteria	Proteobacteria	Gammaproteobacteria	Thiotrichales	Thiotrichaceae	Leucothrix	NA
98.7747	9.18054	1.75325	5.2363	1.64e-07	1.51e-06	Bacteria	Bacteroidota	Bacteroidia	Flavobacteriales	Flavobacteriaceae	Tenacibaculum	NA
36.8528	8.54738	1.31623	6.49381	8.37e-11	8.38e-10	Bacteria	Bacteroidota	Bacteroidia	Flavobacteriales	Flavobacteriaceae	Nonlabens	NA
36.6819	8.54103	0.974009	8.76894	1.8e-18	2.2e-17	Bacteria	Proteobacteria	Gammaproteobacteria	Arenicellales	Arenicellaceae	Arenicella	NA
32.8161	8.37977	1.66335	5.0379	4.71e-07	4.14e-06	Bacteria	Bacteroidota	Bacteroidia	Chitinophagales	Saprospiraceae	Rubidimonas	NA
27.4341	8.12136	1.65495	4.90731	9.23e-07	7.74e-06	Bacteria	Bacteroidota	Bacteroidia	Flavobacteriales	Crocinitomicaceae	NA	NA
47.7388	8.06759	1.82421	4.42251	9.76e-06	7.03e-05	Bacteria	Bacteroidota	Bacteroidia	Flavobacteriales	Flavobacteriaceae	Croceitalea	NA
20.6675	7.71335	1.01452	7.60295	2.89e-14	3.31e-13	Bacteria	Verrucomicrobiota	Verrucomicrobiae	Verrucomicrobiales	DEV007	NA	NA
20.5915	7.70788	1.14569	6.72773	1.72e-11	1.88e-10	Bacteria	Proteobacteria	Alphaproteobacteria	Caulobacterales	Hyphomonadaceae	Litorimonas	NA
19.5905	7.63547	1.76123	4.3353	1.46e-05	0.000102	Bacteria	Proteobacteria	Gammaproteobacteria	Enterobacterales	Alteromonadaceae	Glaciecola	NA
363.561	7.46987	1.12384	6.64675	3e-11	3.18e-10	Bacteria	Bacteroidota	Bacteroidia	Flavobacteriales	Flavobacteriaceae	Ulvibacter	NA
13.8423	7.46776	1.9974	3.73875	0.000185	0.00110198	Bacteria	Proteobacteria	Gammaproteobacteria	Enterobacterales	Alteromonadaceae	Glaciecola	punicea
16.8304	7.41642	1.73946	4.26363	2.01e-05	0.000137	Bacteria	Verrucomicrobiota	Verrucomicrobiae	Verrucomicrobiales	Rubritaleaceae	Rubritalea	NA
16.0468	7.34765	1.94536	3.77701	0.000159	0.000969	Bacteria	Bacteroidota	Bacteroidia	Chitinophagales	Saprospiraceae	NA	NA
15.765	7.32215	1.54838	4.72892	2.26e-06	1.83e-05	Bacteria	Bdellovibrionota	Bdellovibrionia	Bacteriovoracales	Bacteriovoracaceae	Peredibacter	NA
15.2597	7.27495	1.62631	4.47327	7.7e-06	5.73e-05	Bacteria	Bdellovibrionota	Bdellovibrionia	Bdellovibrionales	Bdellovibrionaceae	OM27 clade	NA
12.3611	6.97132	1.81652	3.83774	0.000124	0.000779	Bacteria	Bacteroidota	Bacteroidia	Chitinophagales	Saprospiraceae	Lewinella	NA
11.3364	6.84627	1.81255	3.77714	0.000159	0.000969	Bacteria	Proteobacteria	Alphaproteobacteria	Rhodobacterales	Rhodobacteraceae	NA	NA
21.2793	6.77343	1.66334	4.0722	4.66e-05	0.000311	Bacteria	Bacteroidota	Bacteroidia	Chitinophagales	Saprospiraceae	NA	NA
41.8802	6.54616	1.42549	4.59222	4.39e-06	3.36e-05	Bacteria	Proteobacteria	Gammaproteobacteria	Arenicellales	Arenicellaceae	Arenicella	NA
8.56495	6.442	2.03402	3.16713	0.00153953	0.00735102	Bacteria	Bacteroidota	Bacteroidia	Sphingobacteriales	NS11-12 marine group	NA	NA
8.55317	6.44007	1.68471	3.82266	0.000132	0.000821	Bacteria	Bacteroidota	Bacteroidia	Flavobacteriales	Crocinitomicaceae	Crocinitomix	NA
8.27313	6.39183	1.49262	4.28228	1.85e-05	0.000128	Bacteria	Proteobacteria	Alphaproteobacteria	Rhodobacterales	Rhodobacteraceae	Tateyamaria	NA
8.27332	6.39165	1.92218	3.32522	0.000883	0.00451771	Bacteria	Bacteroidota	Bacteroidia	Flavobacteriales	Flavobacteriaceae	Maribacter	NA
28.7777	6.34645	1.71227	3.70646	0.00021	0.00124209	Bacteria	Bacteroidota	Bacteroidia	Chitinophagales	Saprospiraceae	Lewinella	NA
7.99924	6.34301	2.0533	3.08918	0.00200712	0.00890569	Bacteria	Proteobacteria	Gammaproteobacteria	Gammaproteobacteria Incertae Sedis	Unknown Family	Marinicella	NA
7.91363	6.32787	2.0497	3.08722	0.00202041	0.00890569	Bacteria	Bdellovibrionota	Bdellovibrionia	Bacteriovoracales	Bacteriovoracaceae	Peredibacter	NA
33.277	6.32291	1.2777	4.94867	7.47e-07	6.41e-06	Bacteria	Bacteroidota	Bacteroidia	Chitinophagales	Saprospiraceae	NA	NA
7.77428	6.30217	1.58669	3.97189	7.13e-05	0.000467	Bacteria	Bacteroidota	Bacteroidia	Flavobacteriales	Flavobacteriaceae	NA	NA
7.55089	6.26014	2.02827	3.08644	0.0020257	0.00890569	Bacteria	Proteobacteria	Gammaproteobacteria	Arenicellales	Arenicellaceae	Perspicuibacter	NA
7.49459	6.24943	2.04262	3.05951	0.00221701	0.00957165	Bacteria	Proteobacteria	Gammaproteobacteria	Pseudomonadales	Cellvibrionaceae	NA	NA
7.03661	6.15844	1.78569	3.44878	0.000563	0.00309934	Bacteria	Proteobacteria	Alphaproteobacteria	Rhodobacterales	Rhodobacteraceae	NA	NA
6.61891	6.07044	1.78159	3.40732	0.000656	0.00350375	Bacteria	Proteobacteria	Alphaproteobacteria	Rhodobacterales	Rhodobacteraceae	Roseobacter clade NAC11-7 lineage	NA
33.9856	6.05223	1.85365	3.26504	0.00109449	0.00544224	Bacteria	Bacteroidota	Bacteroidia	Chitinophagales	Saprospiraceae	Rubidimonas	NA
67.1465	6.03214	1.7515	3.44399	0.000573	0.00313086	Bacteria	Verrucomicrobiota	Verrucomicrobiae	Verrucomicrobiales	DEV007	NA	NA
7.98834	6.02645	1.53899	3.91585	9.01e-05	0.00058	Bacteria	Bdellovibrionota	Bdellovibrionia	Bdellovibrionales	Bdellovibrionaceae	Bdellovibrio	NA
6.34786	6.0094	1.79197	3.35351	0.000798	0.00413887	Bacteria	Bacteroidota	Bacteroidia	Chitinophagales	Saprospiraceae	NA	NA
24.7191	6.00561	0.895352	6.70754	1.98e-11	2.13e-10	Bacteria	Bdellovibrionota	Bdellovibrionia	Bdellovibrionales	Bdellovibrionaceae	OM27 clade	NA
107.384	5.97464	1.2862	4.64519	3.4e-06	2.66e-05	Bacteria	Proteobacteria	Alphaproteobacteria	Rhodobacterales	Rhodobacteraceae	Yoonia-Loktanella	rosea
5.9973	5.92803	1.77943	3.33141	0.000864	0.0044499	Bacteria	Bacteroidota	Bacteroidia	Chitinophagales	Saprospiraceae	Lewinella	NA
100.358	5.9098	1.26614	4.66758	3.05e-06	2.41e-05	Bacteria	Planctomycetota	Planctomycetes	Pirellulales	Pirellulaceae	Blastopirellula	NA
8.23576	5.85361	1.63953	3.57029	0.000357	0.00200855	Bacteria	Bdellovibrionota	Bdellovibrionia	Bacteriovoracales	Bacteriovoracaceae	NA	NA
5.06582	5.68475	1.67265	3.39865	0.000677	0.00359017	Bacteria	Bacteroidota	Bacteroidia	Chitinophagales	Saprospiraceae	Portibacter	lacus
4.7504	5.59173	1.76891	3.16112	0.00157163	0.00740615	Bacteria	Bacteroidota	Bacteroidia	Chitinophagales	Saprospiraceae	NA	NA
20.5623	5.56676	1.79638	3.09887	0.00194259	0.00875378	Bacteria	Bacteroidota	Bacteroidia	Chitinophagales	Saprospiraceae	NA	NA
42.7081	5.54837	1.26575	4.38348	1.17e-05	8.34e-05	Bacteria	Bacteroidota	Bacteroidia	Flavobacteriales	Flavobacteriaceae	Aquimarina	NA
55.138	5.50911	1.69943	3.24174	0.00118802	0.00586685	Bacteria	Bacteroidota	Bacteroidia	Flavobacteriales	Flavobacteriaceae	Ulvibacter	NA
63.6966	5.49334	1.77908	3.08775	0.0020168	0.00890569	Bacteria	Proteobacteria	Alphaproteobacteria	Rhodobacterales	Rhodobacteraceae	Yoonia-Loktanella	NA
5.54358	5.45242	1.72271	3.16502	0.0015507	0.00735562	Bacteria	Bacteroidota	Bacteroidia	Cytophagales	Cyclobacteriaceae	Reichenbachiella	NA
19.7517	5.40444	1.62878	3.31808	0.000906	0.00460206	Bacteria	Proteobacteria	Alphaproteobacteria	Rhodobacterales	Rhodobacteraceae	Cognatishimia	NA
173.299	5.29164	1.10363	4.79474	1.63e-06	1.33e-05	Bacteria	Proteobacteria	Gammaproteobacteria	Arenicellales	Arenicellaceae	Arenicella	NA
28.1867	5.11665	1.55487	3.29072	0.000999	0.00500353	Bacteria	Bacteroidota	Bacteroidia	Chitinophagales	Saprospiraceae	NA	NA
242.203	4.90708	1.1048	4.44158	8.93e-06	6.57e-05	Bacteria	Proteobacteria	Gammaproteobacteria	Pseudomonadales	Cellvibrionaceae	NA	NA
9.62085	4.78963	1.49556	3.20255	0.00136214	0.00659131	Bacteria	Verrucomicrobiota	Verrucomicrobiae	Verrucomicrobiales	Rubritaleaceae	Roseibacillus	NA
10.9721	4.64743	1.11562	4.16577	3.1e-05	0.000209	Bacteria	Bacteroidota	Bacteroidia	Chitinophagales	Saprospiraceae	Portibacter	NA
21.4544	4.62692	1.16324	3.97762	6.96e-05	0.00046	Bacteria	Bacteroidota	Bacteroidia	Flavobacteriales	Schleiferiaceae	Schleiferia	NA
14.2155	4.42607	1.40339	3.15383	0.00161141	0.00749567	Bacteria	Bacteroidota	Bacteroidia	Flavobacteriales	Flavobacteriaceae	Wenyingzhuangia	gracilariae
26.1455	4.40806	1.43606	3.06954	0.00214385	0.00931156	Bacteria	Verrucomicrobiota	Verrucomicrobiae	Verrucomicrobiales	Rubritaleaceae	Roseibacillus	persicicus
80.4038	3.89684	1.03226	3.77506	0.00016	0.000969	Bacteria	Bacteroidota	Bacteroidia	Chitinophagales	Saprospiraceae	Lewinella	NA
308.61	3.87355	0.819946	4.72415	2.31e-06	1.85e-05	Bacteria	Actinobacteriota	Acidimicrobiia	Microtrichales	Microtrichaceae	Sva0996 marine group	NA
307.695	3.80479	0.744791	5.10853	3.25e-07	2.96e-06	Bacteria	Proteobacteria	Gammaproteobacteria	Enterobacterales	Alteromonadaceae	NA	NA
331.562	3.732	0.601455	6.20496	5.47e-10	5.4e-09	Bacteria	Bacteroidota	Bacteroidia	Flavobacteriales	Flavobacteriaceae	Algitalea	NA
42.7744	3.63977	1.01919	3.57123	0.000355	0.00200855	Bacteria	Proteobacteria	Gammaproteobacteria	Granulosicoccales	Granulosicoccaceae	Granulosicoccus	NA
133.818	3.6257	0.66482	5.45365	4.93e-08	4.68e-07	Bacteria	Proteobacteria	Alphaproteobacteria	Rhodobacterales	Rhodobacteraceae	NA	NA
529.659	3.60958	0.711302	5.07462	3.88e-07	3.5e-06	Bacteria	Proteobacteria	Gammaproteobacteria	Arenicellales	Arenicellaceae	Arenicella	NA
375.571	3.55492	0.587601	6.04989	1.45e-09	1.41e-08	Bacteria	Proteobacteria	Gammaproteobacteria	Arenicellales	Arenicellaceae	Arenicella	NA
198.897	3.5248	1.09456	3.22028	0.00128065	0.00628131	Bacteria	Proteobacteria	Gammaproteobacteria	Arenicellales	Arenicellaceae	Arenicella	NA
176.317	3.44793	0.934474	3.6897	0.000225	0.00130548	Bacteria	Proteobacteria	Gammaproteobacteria	Thiotrichales	Thiotrichaceae	Leucothrix	NA
131.177	3.43203	1.00238	3.42387	0.000617	0.00332183	Bacteria	Bacteroidota	Bacteroidia	Flavobacteriales	Flavobacteriaceae	Aurantivirga	NA
514.495	3.22681	0.585811	5.50828	3.62e-08	3.48e-07	Bacteria	Proteobacteria	Gammaproteobacteria	Enterobacterales	Colwelliaceae	Thalassotalea	NA
142.696	2.74994	0.796646	3.45189	0.000557	0.00308736	Bacteria	Proteobacteria	Alphaproteobacteria	Rhodobacterales	Rhodobacteraceae	Sedimentitalea	NA
152.772	2.69271	0.793626	3.39292	0.000692	0.00363935	Bacteria	Bacteroidota	Bacteroidia	Flavobacteriales	Flavobacteriaceae	Tenacibaculum	NA
190.732	2.42571	0.460542	5.26707	1.39e-07	1.3e-06	Bacteria	Proteobacteria	Alphaproteobacteria	Rhodobacterales	Rhodobacteraceae	Yoonia-Loktanella	NA
1449.05	2.14027	0.439889	4.86547	1.14e-06	9.46e-06	Bacteria	Proteobacteria	Gammaproteobacteria	Granulosicoccales	Granulosicoccaceae	Granulosicoccus	NA
2229.05	2.0899	0.575767	3.62976	0.000284	0.00162331	Bacteria	Proteobacteria	Gammaproteobacteria	Thiotrichales	Thiotrichaceae	Leucothrix	NA
1581.29	1.38471	0.439904	3.14775	0.00164533	0.00755595	Bacteria	Proteobacteria	Gammaproteobacteria	Granulosicoccales	Granulosicoccaceae	Granulosicoccus	NA
181.665	-1.35972	0.431806	-3.14891	0.00163883	0.00755595	Bacteria	Proteobacteria	Gammaproteobacteria	Enterobacterales	Enterobacteriaceae	Klebsiella	pneumoniae
1546.12	-1.46359	0.466972	-3.1342	0.00172321	0.00783274	Bacteria	Planctomycetota	Planctomycetes	Pirellulales	Pirellulaceae	Blastopirellula	NA
178.774	-1.64047	0.332343	-4.93608	7.97e-07	6.76e-06	Bacteria	Bacteroidota	Bacteroidia	Flavobacteriales	Weeksellaceae	Elizabethkingia	anophelis
563.559	-2.25816	0.5197	-4.34512	1.39e-05	9.84e-05	Bacteria	Bacteroidota	Bacteroidia	Chitinophagales	Saprospiraceae	Portibacter	NA
190.723	-2.29257	0.726468	-3.15578	0.00160071	0.00749424	Bacteria	Bacteroidota	Bacteroidia	Chitinophagales	Saprospiraceae	NA	NA
1352.34	-2.54635	0.596066	-4.27192	1.94e-05	0.000133	Bacteria	Planctomycetota	Planctomycetes	Pirellulales	Pirellulaceae	Blastopirellula	NA
397.944	-2.85022	0.731823	-3.89468	9.83e-05	0.000627	Bacteria	Bacteroidota	Bacteroidia	Chitinophagales	Saprospiraceae	NA	NA
1864.37	-3.20115	0.932662	-3.43228	0.000599	0.00324471	Bacteria	Proteobacteria	Gammaproteobacteria	Granulosicoccales	Granulosicoccaceae	Granulosicoccus	NA
112.892	-3.40341	0.92164	-3.69277	0.000222	0.00130027	Bacteria	Bacteroidota	Bacteroidia	Chitinophagales	Saprospiraceae	Lewinella	NA
389.338	-3.51732	1.1437	-3.07538	0.00210234	0.0091866	Bacteria	Planctomycetota	Planctomycetes	Pirellulales	Pirellulaceae	Rubripirellula	NA
721.408	-3.52039	0.894142	-3.93717	8.24e-05	0.000536	Bacteria	Bacteroidota	Bacteroidia	Chitinophagales	Saprospiraceae	NA	NA
180.532	-3.88289	1.14887	-3.37975	0.000726	0.0037906	Bacteria	Proteobacteria	Gammaproteobacteria	Enterobacterales	Vibrionaceae	Vibrio	crassostreae
72.3373	-4.06223	1.29639	-3.1335	0.00172733	0.00783274	Bacteria	Bacteroidota	Bacteroidia	Chitinophagales	Saprospiraceae	NA	NA
50.8478	-4.20318	1.32033	-3.18343	0.00145542	0.00699572	Bacteria	Verrucomicrobiota	Verrucomicrobiae	Verrucomicrobiales	Rubritaleaceae	Persicirhabdus	NA
3626.51	-4.38594	0.609713	-7.19345	6.32e-13	7.01e-12	Bacteria	Proteobacteria	Gammaproteobacteria	Granulosicoccales	Granulosicoccaceae	Granulosicoccus	NA
52.5658	-4.48383	0.985046	-4.5519	5.32e-06	4.03e-05	Bacteria	Bdellovibrionota	Bdellovibrionia	Bacteriovoracales	Bacteriovoracaceae	NA	NA
430.749	-5.17904	1.34402	-3.85339	0.000116	0.000737	Bacteria	Bacteroidota	Bacteroidia	Chitinophagales	Saprospiraceae	NA	NA
10.379	-5.31125	1.41815	-3.7452	0.00018	0.00108302	Bacteria	Proteobacteria	Alphaproteobacteria	Sphingomonadales	Sphingomonadaceae	Erythrobacter	NA
19.568	-5.58647	1.69048	-3.30467	0.000951	0.00479434	Bacteria	Bdellovibrionota	Bdellovibrionia	Bdellovibrionales	Bdellovibrionaceae	Bdellovibrio	NA
4.81454	-5.89369	1.83729	-3.20782	0.00133746	0.00651561	Bacteria	Bacteroidota	Bacteroidia	Flavobacteriales	Flavobacteriaceae	NA	NA
276.325	-6.0101	1.35886	-4.42289	9.74e-06	7.03e-05	Bacteria	Planctomycetota	Planctomycetes	Pirellulales	Pirellulaceae	Blastopirellula	NA
8.22364	-6.66522	1.87732	-3.55039	0.000385	0.00214994	Bacteria	Planctomycetota	Planctomycetes	Pirellulales	Pirellulaceae	Rhodopirellula	NA
9.8585	-6.9264	1.8817	-3.68092	0.000232	0.00134046	Bacteria	Bdellovibrionota	Bdellovibrionia	Bacteriovoracales	Bacteriovoracaceae	NA	NA
6769.78	-7.05229	1.06185	-6.64152	3.1e-11	3.24e-10	Bacteria	Proteobacteria	Gammaproteobacteria	Granulosicoccales	Granulosicoccaceae	Granulosicoccus	NA
18.4847	-7.83335	1.56225	-5.01416	5.33e-07	4.63e-06	Bacteria	Bdellovibrionota	Bdellovibrionia	Bdellovibrionales	Bdellovibrionaceae	Bdellovibrio	NA
21.4538	-8.04718	1.74148	-4.62089	3.82e-06	2.96e-05	Bacteria	Bacteroidota	Bacteroidia	Chitinophagales	Saprospiraceae	Lewinella	NA
27.6446	-8.4136	1.66669	-5.04808	4.46e-07	3.97e-06	Bacteria	Verrucomicrobiota	Verrucomicrobiae	Verrucomicrobiales	DEV007	NA	NA
884.492	-8.57964	1.1845	-7.24324	4.38e-13	4.94e-12	Bacteria	Planctomycetota	Planctomycetes	Pirellulales	Pirellulaceae	Blastopirellula	NA
69.8206	-9.75013	1.4702	-6.63186	3.31e-11	3.41e-10	Bacteria	Verrucomicrobiota	Verrucomicrobiae	Verrucomicrobiales	DEV007	NA	NA
72.5929	-9.80595	1.48601	-6.59885	4.14e-11	4.21e-10	Bacteria	Proteobacteria	Gammaproteobacteria	Granulosicoccales	Granulosicoccaceae	Granulosicoccus	NA
171.081	-11.3651	2.49796	-4.54975	5.37e-06	4.03e-05	Bacteria	Proteobacteria	Gammaproteobacteria	Pseudomonadales	Nitrincolaceae	Neptuniibacter	NA
5.32659	-23.0683	2.50481	-9.20963	3.27e-20	4.72e-19	Bacteria	Bacteroidota	Bacteroidia	Bacteroidales	Marinifilaceae	Marinifilum	NA
5.49563	-23.0898	2.50472	-9.21854	3.01e-20	4.52e-19	Bacteria	Bacteroidota	Bacteroidia	Bacteroidales	Marinifilaceae	Marinifilum	NA
13.3609	-23.3076	2.40637	-9.68577	3.47e-22	5.81e-21	Bacteria	Campylobacterota	Campylobacteria	Campylobacterales	Arcobacteraceae	NA	NA
7.54336	-23.5203	2.52562	-9.31267	1.25e-20	1.91e-19	Bacteria	Bacteroidota	Bacteroidia	Flavobacteriales	Flavobacteriaceae	Olleya	NA
12.4563	-24.2264	2.3989	-10.099	5.58e-24	1.22e-22	Bacteria	Bacteroidota	Bacteroidia	Flavobacteriales	Flavobacteriaceae	Lutibacter	holmesii
12.7849	-24.2601	2.4004	-10.1067	5.16e-24	1.2e-22	Bacteria	Proteobacteria	Gammaproteobacteria	Enterobacterales	Vibrionaceae	Vibrio	casei
13.8238	-24.3633	2.01907	-12.0666	1.59e-33	7.15e-32	Bacteria	Chloroflexi	Anaerolineae	Caldilineales	Caldilineaceae	NA	NA
13.9342	-24.391	2.57952	-9.45564	3.21e-21	5.14e-20	Bacteria	Bacteroidota	Bacteroidia	Flavobacteriales	Flavobacteriaceae	NA	NA
14.0543	-24.4047	2.01181	-12.1307	7.27e-34	3.49e-32	Bacteria	Proteobacteria	Gammaproteobacteria	Pseudomonadales	Marinomonadaceae	Marinomonas	NA
15.5779	-24.5423	2.41897	-10.1458	3.46e-24	8.32e-23	Bacteria	Bacteroidota	Bacteroidia	Flavobacteriales	Flavobacteriaceae	Polaribacter	NA
28.1329	-24.6881	2.46614	-10.0108	1.37e-23	2.66e-22	Bacteria	Proteobacteria	Gammaproteobacteria	Enterobacterales	Psychromonadaceae	Psychromonas	NA
20.64	-24.9042	2.78913	-8.92902	4.3e-19	5.63e-18	Bacteria	Bacteroidota	Bacteroidia	Flavobacteriales	Flavobacteriaceae	Tenacibaculum	NA
20.8149	-24.9348	2.3036	-10.8243	2.64e-27	9.52e-26	Bacteria	Bacteroidota	Bacteroidia	Chitinophagales	Saprospiraceae	NA	NA
20.8342	-24.936	1.93274	-12.9019	4.39e-38	2.88e-36	Bacteria	Verrucomicrobiota	Verrucomicrobiae	Verrucomicrobiales	DEV007	NA	NA
21.236	-24.9638	2.44838	-10.196	2.07e-24	5.32e-23	Bacteria	Campylobacterota	Campylobacteria	Campylobacterales	Arcobacteraceae	NA	NA
54.5966	-25.3891	2.51783	-10.0838	6.52e-24	1.38e-22	Bacteria	Desulfobacterota	Desulfovibrionia	Desulfovibrionales	Desulfovibrionaceae	Halodesulfovibrio	NA
33.2479	-25.5612	2.47762	-10.3169	5.91e-25	1.64e-23	Bacteria	Campylobacterota	Campylobacteria	Campylobacterales	Arcobacteraceae	NA	NA
33.0528	-25.5639	2.4802	-10.3072	6.54e-25	1.75e-23	Bacteria	Bacteroidota	Bacteroidia	Bacteroidales	Marinifilaceae	Marinifilum	NA
33.347	-25.5737	2.51593	-10.1647	2.85e-24	7.09e-23	Bacteria	Verrucomicrobiota	Verrucomicrobiae	Verrucomicrobiales	Rubritaleaceae	Rubritalea	NA
36.3175	-25.6989	2.66051	-9.65937	4.49e-22	7.35e-21	Bacteria	Proteobacteria	Alphaproteobacteria	Rhodobacterales	Rhodobacteraceae	NA	NA
162.716	-27.7455	1.99434	-13.9121	5.35e-44	7.71e-42	Bacteria	Proteobacteria	Gammaproteobacteria	Pseudomonadales	Porticoccaceae	C1-B045	NA
708.224	-29.7536	2.57836	-11.5397	8.32e-31	3.53e-29	Bacteria	Planctomycetota	Planctomycetes	Pirellulales	Pirellulaceae	Blastopirellula	NA
